# Peripubertal antagonism of corticotropin-releasing factor receptor 1 results in sustained changes in behavioral plasticity and the transcriptomic profile of the amygdala

**DOI:** 10.1101/2024.08.14.607957

**Authors:** Julia Martz, Micah A. Shelton, Tristen J. Langen, Sakhi Srinivasan, Marianne L. Seney, Amanda C. Kentner

**Author notes:** Corresponding author: Amanda C. Kentner, Office.

## Abstract

Peripuberty is a significant period of neurodevelopment with long-lasting effects on the brain and behavior. Blocking type 1 corticotropin-releasing factor receptors (CRFR1) in neonatal and peripubertal rats attenuates detrimental effects of early-life stress on neural plasticity, behavior, and stress hormone action, long after exposure to the drug has ended. CRFR1 antagonism can also impact neural and behavioral development in the absence of stressful stimuli, suggesting sustained alterations under baseline conditions. To investigate this further, we administered the CRFR1 antagonist (CRFR1a) R121919 to young adolescent male and female rats across 4 days. Following each treatment, rats were tested for locomotion, social behavior, mechanical allodynia, or prepulse inhibition (PPI). Acute CRFR1 blockade immediately reduced PPI in peripubertal males, but not females. In adulthood, each assay was repeated without CRFR1a exposure to test for persistent effects of the adolescent treatment. Males continued to experience deficits in PPI while females displayed altered locomotion, PPI, and social behavior. The amygdala was collected to measure long-term effects on gene expression. In the adult amygdala, peripubertal CRFR1a induced alterations in pathways related to neural plasticity and stress in males. In females, pathways related to central nervous system myelination, cell junction organization, and glutamatergic regulation of synaptic transmission were affected. Understanding how acute exposure to neuropharmacological agents can have sustained impacts on brain and behavior, in the absence of further exposures, has important clinical implications for developing adolescents.
