## Supplemental Table 1 for "Peripubertal antagonism of corticotropin-releasing factor receptor 1 results in sustained changes in behavioral plasticity and the transcriptomic profile of the amygdala"

### Sheet: Sheet1
Supplemental Results Table 1. Gene Expression in Saline vs. CRFR1a
		Female		Male
Pathway	Name	Fold change	P-value	Fold change	p-value
Inflammation	Bag4	1.00387	0.974742	-1.03097	0.897469
	C1qa	-1.17531	0.147248	-1.15408	0.349439
	C2	-1.03204	0.843753	-1.15118	0.547211
	C3	1.71423	0.00270001	1.36051	0.155778
	Cish	-1.02087	0.952761	2.13559	0.0366083
	Il10ra	-1.28597	0.384711	-1.22529	0.60244
	Il1b	-2.64945	0.19289	-3.05899	0.1178
	Il4r	-1.1443	0.430961	-1.55174	0.0540407
	Il6r	-1.41834	0.0139337	1.16015	0.535252
	Jak1	-1.03937	0.676582	1.00068	0.996488
	Jak3	1.21695	0.379163	1.4063	0.153698
	Myd88	-1.29084	0.0964026	-1.03018	0.914668
	Ptpn6	1.0617	0.729681	-1.13706	0.59657
	Stat1	1.05973	0.635133	1.1002	0.589942
	Stat2	-1.07769	0.426351	1.13547	0.512304
	Tnfrsf1a	1.04385	0.82843	1.05724	0.804098
	Tnfrsf1b	1.23629	0.474705	-1.22047	0.627315
	Traf1	1.06505	0.890387	-1.07535	0.888259
	Traf2	1.0321	0.870185	1.14193	0.535288
	Traf3	-1.09414	0.427465	-1.12928	0.482451
	Tyk2	1.03654	0.816736	-1.04167	0.874063
	Name	Fold change	P-value	Fold change	p-value
Epigenetics	Aebp2	-1.09479	0.56878	-1.09889	0.729521
	Chd1	1.13132	0.539294	-1.05087	0.834147
	Chd2	1.08887	0.476146	1.03377	0.824053
	Chd6	1.06601	0.556321	-1.01291	0.932369
	Chd8	1.04475	0.680206	-1.06592	0.653451
	Dnmt1	1.0886	0.387711	-1.10093	0.604546
	Dnmt3a	1.01215	0.931939	-1.0605	0.812289
	Dnmt3b	1.73637	0.303398	1.60207	0.394887
	Eed	1.09224	0.616313	1.03436	0.89562
	Ezh1	1.04982	0.663082	1.10432	0.499917
	Ezh2	1.19125	0.604442	1.14537	0.693199
	Hdac1	-1.07279	0.51861	1.05291	0.785595
	Hdac10	1.00444	0.985125	-1.2424	0.412897
	Hdac3	1.05197	0.60922	-1.0204	0.886911
	Hdac4	-1.07269	0.637095	1.1548	0.443658
	Hdac5	-1.02053	0.824844	-1.00483	0.976252
	Hdac8	-1.04764	0.765292	-1.06984	0.778842
	Hdac9	-1.15652	0.285055	1.12139	0.679521
	Hltf	1.24778	0.283985	1.20823	0.462909
	Kdm2a	1.01872	0.859507	-1.06545	0.654158
	Kdm4a	-1.0574	0.594965	-1.03096	0.83252
	Kdm4b	1.00494	0.962597	-1.00144	0.992355
	Kdm4c	-1.00405	0.983916	1.14915	0.530527
	Kdm5a	1.00127	0.990264	1.14879	0.473754
	Kdm6b	1.14548	0.326073	-1.03907	0.820646
	Mtf2	1.06674	0.666503	1.16783	0.50511
	Phf1	-1.00074	0.993888	-1.24809	0.129291
	Phf19	1.12192	0.715796	-1.22489	0.592962
	Rbbp4	1.0518	0.605212	1.17693	0.282384
	Rbbp7	-1.0087	0.927582	1.05403	0.726486
	Setd2	1.09158	0.351804	1.08549	0.630811
	Setd3	1.00935	0.922811	1.05499	0.73008
	Setd4	-1.02445	0.914398	-1.10511	0.703108
	Setd5	1.09262	0.394214	-1.07043	0.65148
	Setd6	-1.00521	0.973991	-1.11304	0.680279
	Setd7	1.09616	0.557658	1.36956	0.0467531
	Setdb1	1.15001	0.311721	1.00361	0.98402
	Slc23a1	-1.65798	0.360583	2.60035	0.186218
	Slc2a1	1.13908	0.178492	1.24103	0.234088
	Smarca2	1.04184	0.662122	1.18126	0.333057
	Smarca4	1.03274	0.718511	-1.08676	0.597951
	Smarca5	1.09226	0.394905	1.07205	0.707031
	Smarcal1	1.1286	0.44796	1.01856	0.931115
	Suv39h1l1	-1.11488	0.522722	-1.34586	0.200266
	Suv39h2	-1.14744	0.565794	-1.13358	0.73421
	Trdmt1	-1.09463	0.740833	-1.12159	0.730402
	Name	Fold change	P-value	Fold change	p-value
Parvalbumin	Apc	-1.13203	0.196361	-1.12175	0.583091
	Axin2	-1.03768	0.762747	-1.2295	0.271715
	Camkmt	-1.17799	0.48337	1.00313	0.991951
	Cdh13	-1.2061	0.0711811	-1.76556	0.00126696
	Csnk1a1	1.06818	0.495226	1.18497	0.275503
	Foxp2	1.38282	0.312095	-1.28744	0.442051
	Gsk3b	1.17477	0.184662	1.08172	0.645734
	Kcng4	1.05053	0.742068	1.07285	0.707525
	Meis3	-1.03732	0.759203	-1.15066	0.425875
	Nav2	-1.01486	0.910782	1.01849	0.905673
	Pvalb	2.0034	0.0031554	1.86795	0.000298772
	Rnd3	1.03059	0.871502	1.14863	0.590369
	Slc12a2	1.35672	0.00807816	1.39866	0.0431259
	Tenm3	1.59385	0.00366465	1.51085	0.0328129
	Tnr	-1.10743	0.409485	1.10577	0.599825
	Wnt11	-2.03949	0.0593778	1.08246	0.866033
	Wnt2b	-1.02003	0.965962	1.60303	0.333139
	Wnt4	-1.21427	0.305507	1.65178	0.0934556
	Wnt5a	-1.26687	0.361132	1.06874	0.858695
	Wnt5b	1.20544	0.490191	1.47247	0.245096
	Wnt7a	-1.26806	0.0353887	-1.38905	0.0593782
	Wnt7b	-1.38585	0.0157455	-1.23922	0.269274
	Wnt9a	-1.05879	0.877649	1.22557	0.633674
	Wnt9b	-1.41097	0.425486	-3.57125	0.00409353
	Name	Fold change	P-value	Fold change	p-value
Aldosterone/ MR Signaling	Ace	-1.06928	0.697159	1.80642	0.075132
	Ace2	1.4788	0.175722	-1.04071	0.921344
	Mme	1.07788	0.819064	-2.30853	0.0606069
	Nr3c2	-1.17519	0.454184	1.23212	0.441964
	Pgpep1	-1.14599	0.422354	1.11473	0.643862
	Name	Fold change	P-value	Fold change	p-value
LPS Binding	Ikbkb	-1.02772	0.828805	1.01955	0.911589
	Irf5	-1.0798	0.620313	-1.21747	0.384894
	Mapk1	-1.18267	0.0682874	-1.19226	0.272565
	Mapk3	-1.32129	0.00739253	-1.58053	0.0129973
	Nfkb1	1.11116	0.445947	1.00756	0.966761
	Nr2c2	-1.00233	0.981889	1.0077	0.958709
	Tab1	1.08218	0.433973	-1.10117	0.568905
	Tab2	-1.05754	0.551036	-1.09616	0.572516
	Tlr4	1.52033	0.403599	1.06828	0.898755
	Traf6	1.09459	0.736029	1.13265	0.727904
	Name	Fold change	P-value	Fold change	p-value
Oxytocin	Cacnb1	-1.1324	0.168553	-1.39124	0.0448977
	Cd38	-1.07443	0.773831	-1.13442	0.687687
	Fos	1.64747	0.000947896	-1.02231	0.932311
	Itpr1	1.31246	0.0207872	1.2912	0.204603
	Jun	-1.17563	0.121361	-1.16489	0.44369
	Oxt	-3.86141	0.085567	-21.3294	6.28407e-07
	Oxtr	-1.34222	0.483878	-3.18069	0.0572966
	Plcb1	1.1512	0.137577	-1.05287	0.761777
	Ryr2	1.10679	0.421317	1.33202	0.0490162
	Name	Fold change	P-value	Fold change	p-value
Glucocorticoid Signaling	Dnajb1	-1.01545	0.875077	1.10527	0.516778
	Fkbp4	-1.02159	0.812749	1.30309	0.094973
	Fkbp5	1.01432	0.905486	1.11092	0.581124
	Hsp90ab1	-1.04429	0.627388	-1.05045	0.804029
	Hsp90b1	-1.02765	0.767293	1.08116	0.676271
	Hspa4	1.04598	0.631567	1.08052	0.61506
	Nr3c1_1	1.04302	0.677515	1.06382	0.703262
	Nr3c1_2	-1.00753	0.96311	1.10871	0.699717
	Name	Fold change	P-value	Fold change	p-value
GR Binding	Abcc10	1.13769	0.28906	-1.02663	0.888334
	Abhd14a	-1.06339	0.757	1.05625	0.804066
	Abhd2	1.07679	0.447996	1.15364	0.416244
	Actb	-1.04594	0.63213	-1.15088	0.478541
	Ada	1.12192	0.733595	-1.07486	0.837333
	Adcy10	3.36281	0.0126533	4.90796	0.000489246
	Akap9	-1.0688	0.575532	-1.29329	0.0925304
	Alcam	-1.12943	0.308725	-1.07985	0.605924
	Angpt1	-1.36948	0.259519	1.19374	0.638787
	Angptl1	1.51236	0.217774	2.24325	0.0911576
	Angptl2	1.84985	0.0476209	2.07002	0.0408145
	Apex2	-1.08464	0.767165	-1.02377	0.946838
	Arhgef3	1.41475	0.0142121	1.58115	0.00870094
	Atg13	-1.03517	0.778298	1.00682	0.96786
	Atl2	1.11832	0.217194	1.1977	0.233832
	Atl3	1.26965	0.315363	1.45318	0.24112
	Bysl	-1.0753	0.577007	1.06999	0.729701
	Cadm4	1.0892	0.373691	-1.07072	0.737867
	Casp9	-1.01471	0.895388	-1.08861	0.554221
	Ccdc181	-1.03782	0.725029	-1.05289	0.714579
	Ccng2	1.10494	0.507364	1.30716	0.0868686
	Cd14	-1.213	0.580489	1.24068	0.611253
	Cdt1	-1.03135	0.929074	-1.87295	0.139486
	Ckb	1.08227	0.396373	1.00336	0.986475
	Clip1	-1.05466	0.625137	-1.04964	0.758732
	Dhrs7	1.02829	0.828675	1.05318	0.781476
	Dhx37	-1.17429	0.232553	-1.31673	0.270619
	Dhx58	-1.10634	0.714457	1.05341	0.883244
	Dpyd	-1.45548	0.103267	-2.01877	0.0254305
	Dus2	-1.19096	0.250998	1.07764	0.767779
	Dynll1	-1.19564	0.0388404	-1.25521	0.250119
	Fam185a	1.01145	0.969011	1.02495	0.951778
	Fh	1.11699	0.353342	1.29386	0.0845427
	Gab1	-1.05472	0.646933	-1.05053	0.845198
	Golgb1	1.03589	0.742049	1.07319	0.624135
	Gpat4	1.07954	0.463559	1.03237	0.822796
	Gsk3b	1.17477	0.184662	1.08172	0.645734
	Ifitm3	1.01997	0.913158	1.38178	0.21757
	Klhl24	-1.08861	0.481144	1.20894	0.446752
	Lamb2	1.0326	0.778201	1.01419	0.924796
	Lck	-1.13718	0.655071	-1.50844	0.310063
	Lexm	1.26096	0.732444	-1.22952	0.768856
	Lifr	1.40097	0.00969717	1.11492	0.662841
	Macf1	1.03525	0.741305	1.05665	0.739039
	Mcrip2	-1.21451	0.233071	-1.06271	0.808427
	Med8	1.15214	0.712409	1.12067	0.793495
	Mefv	1.16671	0.776961	1.06062	0.920893
	Mpzl1	-1.10849	0.269307	1.06564	0.713559
	Mpzl2	1.19677	0.637043	1.98455	0.105179
	Mrps2	1.01006	0.919871	-1.10301	0.607987
	Mrps26	-1.02344	0.851234	1.06185	0.746677
	Mtmr12	-1.0275	0.830362	1.01961	0.920045
	Nop9	-1.07011	0.662885	-1.11027	0.688582
	Nr2c2	-1.00233	0.981889	1.0077	0.958709
	Pabpc1	-1.03562	0.702731	-1.11299	0.544325
	Pfkfb3	1.0543	0.663331	-1.04146	0.842039
	Pigl	-1.21257	0.509907	-1.10109	0.747729
	Pkd1	1.07256	0.506879	1.07312	0.664737
	Pmm2	1.09474	0.465313	-1.05095	0.77777
	Pon2	-1.03588	0.750006	1.09508	0.617654
	Ppm1k	1.03871	0.764583	1.18716	0.345865
	Ppm1l	1.27294	0.0387446	1.19869	0.300893
	Preb	-1.01745	0.859623	1.00485	0.97782
	Ptk7	-1.11957	0.515852	-1.09764	0.732854
	Pus1	-1.02906	0.840134	-1.0082	0.97314
	Pusl1	1.02555	0.878527	-1.06473	0.788397
	Rab3il1	1.07878	0.746142	1.06093	0.874537
	Rbfox2	1.01784	0.875391	1.06097	0.716946
	Rbm33	1.05469	0.660124	-1.08457	0.612547
	Rcc1l	-1.06769	0.592369	-1.03293	0.867974
	RGD1359127	1.00893	0.949211	1.07365	0.681441
	RGD1562136	1.13054	0.275021	1.08388	0.673306
	Rnaseh2b	1.22252	0.336124	1.09946	0.711917
	Rnd1	1.29098	0.0235924	1.26711	0.295009
	Rpia	-1.09771	0.674955	-1.0818	0.766945
	Sectm1b	6.27507	0.29796	-1.58061	0.667405
	Sft2d1	-1.00606	0.965753	-1.08873	0.622278
	Slc20a2	-1.17786	0.0937722	-1.16966	0.276023
	Slc30a4	1.19986	0.082025	1.40061	0.039098
	Slc45a3	1.58827	0.167784	1.85464	0.142444
	Socs1	-1.5275	0.211444	-1.38634	0.445048
	Srebf1	-1.07283	0.466931	-1.26572	0.162512
	Ssr4	-1.09879	0.433943	-1.0245	0.882881
	Stxbp6	1.22058	0.139882	1.16927	0.533277
	Suco	1.02623	0.858623	1.07257	0.703023
	Tbc1d14	1.01406	0.894095	1.05206	0.734322
	Tbc1d2	1.20738	0.521601	1.3191	0.402673
	Tjp3	-1.28035	0.370725	-1.17046	0.59214
	Tlcd1	-1.06408	0.592406	-1.10525	0.591291
	Tlr2	-1.28432	0.297524	-1.05519	0.879289
	Tlr5	-3.97517	0.196928	-3.94083	0.14533
	Tmtc4	1.11913	0.435273	1.65374	0.0207641
	Tnfrsf21	-1.16155	0.1234	-1.17218	0.355008
	Trex1	-1.06223	0.702977	-1.18207	0.447256
	Trim14	-1.72839	0.266774	-1.36745	0.506101
	Trip11	1.09479	0.472628	1.26526	0.143987
	Tubb2a	-1.08404	0.400963	-1.17341	0.43956
	Umps	-1.06352	0.658774	1.05718	0.761326
	Wdr12	1.0195	0.878916	1.03033	0.884591
	Yes1	1.08467	0.743173	1.10728	0.713033
	Zbtb44	-1.17563	0.514526	1.04018	0.906589
	Zfp516	-1.10824	0.610446	-1.17534	0.493876
	Zfp593	1.06432	0.721164	-1.19419	0.380294
	Name	Fold change	P-value	Fold change	p-value
Microglia	Ager	-1.07216	0.862566	-1.24041	0.572247
	App	1.05448	0.564227	1.10124	0.625477
	Atm	1.3655	0.042785	1.35163	0.224308
	C1qa	-1.17531	0.147248	-1.15408	0.349439
	C5ar1	1.0793	0.825047	1.16919	0.705983
	Casp1	1.0731	0.834473	1.0218	0.955019
	Clu	-1.01665	0.864474	1.21306	0.319236
	Csf1	-1.23877	0.111629	-1.25438	0.359815
	Csf1r	-1.03202	0.759739	-1.31789	0.0829217
	Ctsc	1.08313	0.750023	1.57442	0.239717
	Cx3cl1	1.18181	0.0920087	-1.06998	0.766225
	Cx3cr1	-1.12148	0.35797	-1.31181	0.171846
	Enpp1	-1.0087	0.972902	1.1586	0.661418
	Gba	1.03969	0.709151	1.01984	0.893519
	Grn	-1.16675	0.17674	1.02301	0.885126
	Hspa4	1.04598	0.631567	1.08052	0.61506
	Ifngr1	1.02721	0.796296	-1.04728	0.795578
	Ifngr2	-1.08638	0.482183	-1.05074	0.784894
	Il33	-1.03096	0.819904	-1.04018	0.80975
	Il34	-1.22669	0.0730955	-1.3245	0.1162
	Jak2	1.11115	0.486277	1.08528	0.635003
	Jun	-1.17563	0.121361	-1.16489	0.44369
	Kcnj8	-1.03817	0.873016	1.34382	0.330009
	Ldlr	1.38852	0.0024955	1.26964	0.204534
	Lrrk2	-1.02854	0.829729	-1.32993	0.14604
	Mmp8	6.27473	0.297976	-2.11974	0.412637
	Myd88	-1.29084	0.0964026	-1.03018	0.914668
	Naglu	-1.02883	0.85599	1.13756	0.570898
	Nampt	1.13596	0.386288	1.24198	0.173276
	Nr1d1	-1.00804	0.937257	-1.01846	0.91593
	Nrros	-1.01801	0.942483	-1.03927	0.910598
	P2rx4	-1.00649	0.973304	-1.01344	0.958648
	P2ry12	1.087	0.709733	-1.60996	0.0674474
	Pparg	1.79091	0.256213	2.76718	0.0806254
	Snca	-1.32311	0.00261632	-1.3065	0.177544
	Sphk1	1.05521	0.862107	1.06442	0.856561
	Spi1	-1.28325	0.280562	-1.54924	0.104217
	Stap1	-3.23492	0.299528	-1.63184	0.586848
	Syt11	1.01568	0.869276	-1.09171	0.649477
	Tgfb1	-1.01538	0.923446	-1.27368	0.316666
	Tlr2	-1.28432	0.297524	-1.05519	0.879289
	Tlr3	-1.09442	0.763754	1.33861	0.476363
	Tlr4	1.52033	0.403599	1.06828	0.898755
	Tlr6	-1.29612	0.388804	-1.18021	0.681308
	Tlr9	-1.31647	0.537371	-1.2677	0.657195
	Tnf	-1.22031	0.748381	-2.03569	0.310261
	Trem2	-1.16361	0.390255	-1.18693	0.441626
	Trpv1	1.03014	0.933698	-1.59347	0.207003
	Tspan2	1.45244	0.00094843	1.43789	0.100879
	Ttbk1	-1.00629	0.949386	1.09751	0.615291
	Tyrobp	1.00101	0.995393	-1.22186	0.437159
	Vps54	1.12498	0.544577	-1.09342	0.735821
	Name	Fold change	P-value	Fold change	p-value
Prolactin	Cish	-1.02087	0.952761	2.13559	0.0366083
	Jak2	1.11115	0.486277	1.08528	0.635003
	Prlr	-1.20482	0.740917	1.58261	0.52635
	Src	1.03619	0.70193	-1.05651	0.766297
	Name	Fold change	P-value	Fold change	p-value
Dopamine	Abhd6	-1.08442	0.495074	1.17635	0.284952
	Acan	1.59414	0.0705322	1.34943	0.403069
	Adora1	1.34716	0.052027	1.42894	0.0251145
	Adora2a	-1.37749	0.352306	-14.4026	2.60267e-14
	Adra1a	-1.20936	0.443408	1.05951	0.869462
	Adra2a	-1.54855	0.00620718	-1.87521	0.0199479
	Akap5	1.0222	0.827199	-1.26278	0.167413
	Arfgef2	1.14491	0.24496	1.14216	0.364525
	Arhgef7	1.03785	0.685023	1.05964	0.721691
	Arhgef9	-1.00538	0.953038	-1.19102	0.264542
	Arx	-1.17759	0.232659	-1.28898	0.249716
	Ascl1	1.09995	0.692566	1.12491	0.723905
	Atp2b1	1.22951	0.0698944	1.23148	0.271856
	Atp2b2	1.41932	0.00188223	1.37753	0.183238
	Atp2b3	1.0129	0.910014	1.13936	0.417471
	Baiap3	-1.5703	0.311525	-8.87018	1.19843e-21
	Bcan	-1.14629	0.136573	-1.09821	0.624964
	Bdnf	1.37302	0.0634079	1.18128	0.554163
	Bhlhe22	-1.39475	0.00509854	-1.29421	0.310148
	Bsn	-1.03735	0.696262	1.09548	0.673814
	C1qbp	1.01767	0.846793	-1.15216	0.369495
	Cacna1e	-1.05219	0.636008	-1.07032	0.730427
	Calb1	-1.27813	0.0137159	-1.66214	0.000443623
	Camk4	1.10315	0.475295	-1.24246	0.301216
	Car2	1.1465	0.132526	1.25136	0.260374
	Car7	1.56851	0.0191144	1.53361	0.126712
	Cbln4	1.04316	0.897091	1.73013	0.132474
	Cck	1.1265	0.333122	1.41744	0.15013
	Cckbr	1.27255	0.0883839	1.41907	0.210441
	Cdh10	1.10078	0.459331	-1.06025	0.755331
	Cdh13	-1.2061	0.0711811	-1.76556	0.00126696
	Clcn3	-1.05703	0.564338	1.06106	0.692447
	Cln3	-1.02308	0.885312	1.02895	0.906193
	Clptm1	-1.05741	0.527114	1.05428	0.771367
	Clstn1	1.18817	0.075368	1.1198	0.612207
	Clstn3	1.02802	0.762759	-1.07291	0.742371
	Cnr1	-1.25709	0.076278	-1.05682	0.718396
	Cnr2	-1.20986	0.636683	1.03318	0.94108
	Cntn2	1.18238	0.12199	1.1953	0.308289
	Cntn5	1.2583	0.210987	-1.20835	0.592753
	Cntnap2	1.06981	0.541929	-1.09453	0.586645
	Cntnap4	1.05988	0.658887	1.05813	0.835746
	Cspg5	-1.01932	0.842538	-1.03446	0.862417
	Ctbp1	1.04747	0.623052	-1.0202	0.917459
	Ctbp2	-1.17454	0.192839	1.21078	0.417832
	Ctsd	1.03569	0.686996	1.19092	0.335934
	Dag1	-1.02776	0.758544	1.03126	0.84855
	Dbi	-1.17532	0.129627	-1.67911	0.0188554
	Disc1	1.79698	0.233198	1.40019	0.541134
	Dlx1	1.00042	0.997307	-1.32568	0.129668
	Dlx2	-1.25418	0.457276	-1.99298	0.0881426
	Dnm1	1.03199	0.756345	1.08645	0.706671
	Drd1	1.06347	0.816745	-4.98093	2.65631e-07
	Drd2	-1.10985	0.691704	-15.3736	5.55144e-18
	Drd3	2.60326	0.352877	-14.0793	0.0311794
	Drd4	-1.23006	0.745102	1.74809	0.429457
	Efna5	2.97671	0.0191749	1.57568	0.317267
	Epha3	1.23071	0.360242	-1.06755	0.845498
	Erbb4	-1.0318	0.878928	-1.01278	0.963648
	Erc1	-1.01139	0.93214	1.14925	0.462756
	Erc2	-1.00762	0.943464	-1.28871	0.217619
	Ezh2	1.19125	0.604442	1.14537	0.693199
	Fezf2	1.08983	0.690953	1.71099	0.005291
	Flot1	-1.05659	0.552517	1.09412	0.586039
	Gabarap	-1.00934	0.918824	1.08251	0.624276
	Gabarapl1	1.04707	0.616235	1.05806	0.770311
	Gabarapl2	-1.00584	0.949476	1.03585	0.848423
	Gabbr1	-1.01801	0.843495	-1.24687	0.265717
	Gabbr2	1.12437	0.216895	1.00056	0.99794
	Gabra1	1.36532	0.00165637	1.34176	0.0924221
	Gabra2	-1.24199	0.0590442	-1.23058	0.267472
	Gabra3	-1.12342	0.409619	-1.14859	0.466868
	Gabra4	1.09945	0.444007	1.02783	0.857935
	Gabra5	-1.23734	0.222418	1.53541	0.0161503
	Gabra6	-1.73128	0.436693	16.4926	0.000265925
	Gabrb1	-1.17525	0.359823	1.0158	0.953326
	Gabrb2	1.25104	0.0586747	1.19887	0.36051
	Gabrb3	-1.03904	0.721106	-1.05112	0.778541
	Gabrd	1.25168	0.106827	1.03416	0.86514
	Gabre	-1.75047	0.263988	-6.20126	0.00263904
	Gabrg1	-1.41031	0.00188625	-1.0881	0.648343
	Gabrg2	1.11551	0.291805	1.09287	0.593753
	Gabrg3	-1.26776	0.426622	-1.54327	0.326505
	Gabrp	4.53632	0.190307	2.20372	0.513797
	Gabrq	-1.09736	0.861286	-2.77675	0.201817
	Gabrr1	1.66799	0.459973	4.36322	0.0280113
	Gabrr2	-1.55639	0.272844	-1.06392	0.893367
	Gabrr3	-1.48441	0.624281	1.10596	0.902294
	Gad1	1.02286	0.825196	-1.37399	0.0655789
	Gad2	1.08779	0.484828	-1.6584	0.009105
	Gap43	-1.10359	0.425945	-1.47313	0.0570057
	Gata2	1.28434	0.335134	1.34272	0.302527
	Git1	1.06858	0.520882	1.19107	0.371726
	Glra3	-1.82361	0.242978	-2.84491	0.149837
	Glrb	1.17875	0.0769405	1.38481	0.0636
	Gphn	1.13891	0.15125	1.03466	0.857983
	Gpr156	-1.81587	0.278695	1.01019	0.985495
	Grid1	-1.11273	0.37421	-1.11618	0.504056
	Grik1	-1.31298	0.125329	-1.07927	0.769071
	Grip1	-1.19032	0.282448	-1.22535	0.421897
	Grm1	1.07546	0.504632	-1.16914	0.400413
	Grm7	1.11402	0.434691	1.18006	0.490158
	Grm8	1.00855	0.967611	1.10604	0.728826
	Gsx2	1.45637	0.636792	1.29806	0.775113
	Hap1	-1.45015	0.0953507	-2.76814	3.40713e-07
	Hapln4	1.31571	0.308787	2.99326	2.80102e-08
	Helt	-2.82947	0.223004	-15.4669	0.124244
	Htr1a	-1.03844	0.898078	1.33754	0.410724
	Htr1b	-1.37837	0.14494	-1.25598	0.526553
	Igsf9b	1.20242	0.296616	1.40836	0.208178
	Inhba	2.26862	0.00470356	1.34871	0.449722
	Iqsec3	1.01556	0.874761	1.11035	0.607765
	Itpr1	1.31246	0.0207872	1.2912	0.204603
	Jakmip1	-1.06219	0.525854	-1.32404	0.103621
	Kcnc2	1.30007	0.0376771	1.22607	0.247649
	Kcnd3	-1.16325	0.199867	-1.17695	0.371062
	Kif5b	1.18074	0.0720226	1.14308	0.529721
	Kras	1.19841	0.254387	1.15627	0.54777
	Lhfpl4	-1.05095	0.708698	-1.30826	0.236995
	Lhx6	-1.1479	0.590148	-1.28685	0.474934
	Lpar1	1.35245	0.0014188	1.23184	0.407334
	Lrfn4	-1.06541	0.484173	-1.22754	0.221192
	Lrfn5	-1.00142	0.988879	-1.12102	0.550353
	LRRTM1	-1.18351	0.155424	-1.02988	0.880276
	Lrrtm2	1.04135	0.759935	1.11782	0.550186
	Lrrtm4	-1.0039	0.978299	-1.23845	0.39927
	Maf1	1.01573	0.865671	-1.00973	0.949609
	Magi2	1.03241	0.771904	1.05707	0.705109
	Mdga1	-1.38484	0.0912485	-1.27803	0.346922
	Mdga2	1.1247	0.463927	-1.06628	0.81618
	Nalcn	-1.03725	0.735744	-1.16087	0.375082
	Ncan	-1.06402	0.519443	-1.05805	0.737407
	Nf1	1.10087	0.339768	1.08419	0.655004
	Nisch	-1.15179	0.137236	-1.23494	0.296874
	Nkx2-1	-2.34278	0.156254	-17.0654	7.81626e-06
	Nlgn1	-1.10402	0.335304	-1.16312	0.406814
	Nlgn2	-1.00589	0.947878	-1.26988	0.193755
	Nlgn3	-1.09678	0.307852	-1.14009	0.446871
	Npas4	2.74363	0.000407255	1.08708	0.846785
	Nptn	1.0797	0.40051	1.04815	0.807941
	Npy	1.09958	0.741545	-1.35605	0.315451
	Npy5r	-1.06124	0.836263	1.1405	0.737128
	Nr3c2	-1.17519	0.454184	1.23212	0.441964
	Nrg1	-1.03419	0.891603	-1.25569	0.527568
	Nrg2	1.00354	0.98871	-1.1508	0.587948
	Nrxn1	1.07054	0.462778	1.09566	0.607555
	Nrxn3	1.11562	0.267119	1.00544	0.969462
	Ogt	1.03441	0.747253	-1.11485	0.530162
	Oprm1	-1.59072	0.186387	-1.50687	0.452472
	Oxtr	-1.34222	0.483878	-3.18069	0.0572966
	Pak1	1.23265	0.028732	1.22953	0.314409
	Pcdh17	-1.30734	0.0456002	-1.44282	0.0320823
	Pclo	1.04687	0.69079	1.18437	0.309549
	Phb2	1.0204	0.848935	1.01538	0.920407
	Phf24	1.17076	0.173963	1.03211	0.859858
	Plcb1	1.1512	0.137577	-1.05287	0.761777
	Plcl1	1.28431	0.0268433	1.28739	0.128997
	Plcl2	1.29413	0.0312289	1.34467	0.101226
	Ppp2ca	1.01316	0.899976	1.02356	0.870066
	Prkce	-1.10577	0.296428	-1.29013	0.189976
	Pten	1.1156	0.37853	1.21855	0.221418
	Ptpro	-1.67091	0.0683751	-3.63698	1.20246e-09
	Rac1	-1.00215	0.980735	-1.08164	0.652564
	Rac3	-1.12609	0.522638	-1.2519	0.310446
	Rims1	-1.00223	0.981242	1.05827	0.78225
	Rims2	1.22603	0.064671	1.1692	0.402296
	Rps27	-1.01929	0.856401	-1.35092	0.136819
	Sall1	-1.02875	0.831022	1.06337	0.732067
	Shisa7	-1.17284	0.0926418	-1.44768	0.0164619
	Slc32a1	1.00032	0.998	-1.80705	0.00212244
	Slc38a1	1.29754	0.0236475	1.21116	0.200265
	Slc6a1	-1.06411	0.523425	-1.08656	0.687405
	Slc6a11	-1.17638	0.209003	-1.82554	0.00279869
	Slc6a17	1.2801	0.0216977	1.20147	0.402368
	Slc6a6	1.25866	0.0763183	1.26457	0.202473
	Slitrk1	1.10583	0.307254	-1.09575	0.587752
	Slitrk2	-1.0109	0.954882	-1.01524	0.951809
	Slitrk3	-1.0869	0.529288	1.07851	0.739572
	Sst	-1.08075	0.447576	1.02672	0.873172
	Stxbp1	1.09502	0.330388	1.03947	0.851743
	Sv2a	1.17394	0.0840057	1.07285	0.724052
	Syt7	1.19036	0.0784144	1.1535	0.377424
	Tac1	-1.10728	0.657185	-8.39962	1.16917e-08
	Tacr1	-1.07325	0.842017	-3.07036	0.0221197
	Tpbg	1.06366	0.669613	1.03758	0.905852
	Trak1	1.03614	0.695477	1.13665	0.48432
	Trak2	1.0813	0.402866	-1.32946	0.258923
	Ulk4	-1.12926	0.458583	-1.15228	0.553138
	Usp46	-1.05308	0.575946	-1.01146	0.94203
	Vps54	1.12498	0.544577	-1.09342	0.735821
	Wnk1	1.06309	0.575319	1.08693	0.630426
	Zdhhc12	1.00878	0.961419	1.03395	0.90138
	Zdhhc3	1.10254	0.428364	1.05547	0.738398
	Zdhhc5	1.11087	0.29842	1.07602	0.680197
	Name	Fold change	P-value	Fold change	p-value
Serotonin	Aanat	3.63005	0.111972	3.27117	0.0911633
	Abcc4	-1.0006	0.99704	1.15813	0.533412
	Aldh2	-1.02783	0.771708	-1.02902	0.857219
	Arrb2	-1.01067	0.924181	-1.15322	0.392898
	Atp2b2	1.41932	0.00188223	1.37753	0.183238
	Atp7a	1.00197	0.993472	1.23437	0.539949
	Btbd9	1.01252	0.917161	-1.02571	0.891136
	Cd300a	-1.32733	0.503095	1.00555	0.990131
	Chrm1	-1.0467	0.630945	1.00095	0.996355
	Chrm2	2.02891	0.00598682	1.2515	0.516406
	Chrm3	1.33232	0.00874198	1.50495	0.0473246
	Chrm4	1.01482	0.896554	-1.03952	0.84279
	Chrm5	-1.90502	0.111315	-1.34032	0.601636
	Cnr1	-1.25709	0.076278	-1.05682	0.718396
	Crh	1.86579	0.0319123	1.41154	0.345389
	Crhr1	1.12928	0.586527	1.12524	0.710073
	Crhr2	-1.40814	0.267891	-3.14276	0.00394
	Cyp2d4	-1.07036	0.588381	1.02808	0.881105
	Ddc	1.2413	0.195402	2.14149	0.0394606
	Drd1	1.06347	0.816745	-4.98093	2.65631e-07
	Drd4	-1.23006	0.745102	1.74809	0.429457
	F5	1.48781	0.445972	17.7226	2.68881e-05
	Fcer1g	-1.08718	0.620927	-1.34973	0.212035
	Fga	1.38757	0.455071	1.1971	0.791449
	Fgb	1.05959	0.932605	-1.37553	0.722005
	Fgg	1.63471	0.364263	1.60728	0.47341
	Gnai1	-1.13212	0.277953	1.05974	0.6806
	Gnai3	-1.02581	0.777653	1.11517	0.47737
	Gnao1	-1.04989	0.596252	-1.27064	0.214057
	Gnaz	-1.04363	0.657324	-1.09494	0.584479
	Gper1	1.14869	0.629529	1.32636	0.514226
	Gpm6b	1.02722	0.783586	1.12708	0.547941
	Grin2a	1.27724	0.116368	1.95161	0.00136259
	Hps4	1.00613	0.960371	-1.04882	0.788106
	Hrh1	-1.16782	0.355492	-1.03525	0.899008
	Hrh2	1.51882	0.144988	1.88589	0.095141
	Hrh3	-1.24061	0.0181855	-1.63449	0.0041601
	Htr1a	-1.03844	0.898078	1.33754	0.410724
	Htr1b	-1.37837	0.14494	-1.25598	0.526553
	Htr1d	1.05144	0.937442	-2.4399	0.114083
	Htr1f	-1.25204	0.653751	-1.94789	0.250202
	Htr2a	-1.05205	0.811166	-1.23043	0.506272
	Htr2b	3.63661	0.485019	3.40946	0.511274
	Htr2c	-1.38674	0.0874933	-1.71689	0.0847836
	Htr3a	-1.40706	0.122569	-1.75351	0.0522257
	Htr4	-1.38406	0.425711	-3.13214	0.0634265
	Htr5a	-1.20699	0.272115	-1.29328	0.39995
	Htr5b	-1.02668	0.952171	4.55714	0.00564056
	Htr6	1.05404	0.853552	-1.47446	0.347732
	Htr7	-1.18951	0.310735	-1.37696	0.255733
	Igf1	1.13739	0.640788	-1.17842	0.674383
	Igfbp3	-1.41455	0.0436027	-1.03522	0.904774
	Itgb3	1.13993	0.777196	1.08694	0.879713
	Itpr1	1.31246	0.0207872	1.2912	0.204603
	Lamp2	1.07346	0.543935	1.15509	0.324828
	Lgals3	1.27537	0.386554	3.42156	0.00461697
	Maoa	1.0426	0.689627	1.10918	0.524565
	Maob	-1.04681	0.687379	1.12302	0.485167
	Mmrn1	-8.41414	0.0426384	30.3117	0.0572157
	Nos1	-1.33388	0.0930483	-1.85149	0.00526619
	P2rx1	1.74034	0.248309	-1.09156	0.876879
	Pde1b	1.01344	0.908675	-2.19105	3.64378e-05
	Pf4	3.35463	0.0746926	1.19156	0.796017
	Rnf180	-1.0558	0.661967	1.06691	0.732704
	Selp	1.28911	0.712236	-1.30502	0.697501
	Serpine2	-1.04446	0.630163	-1.15087	0.470467
	Slc18a1	-1.26608	0.591702	1.21186	0.636408
	Slc18a2	-1.0904	0.751371	-2.05693	0.0451549
	Slc18a3	2.16554	0.045127	-3.56077	0.00441521
	Slc18b1	1.02094	0.888879	-1.00694	0.975237
	Slc22a1	-1.02001	0.968618	1.07958	0.889542
	Slc22a2	-1.13772	0.783635	1.66273	0.383127
	Slc22a3	1.24883	0.487842	-1.15943	0.728504
	Slc29a3	1.06121	0.621074	-1.02915	0.878963
	Slc29a4	-1.26629	0.128371	-1.61847	0.0233628
	Slc6a4	-1.78039	0.374018	-4.3315	0.0193671
	Snca	-1.32311	0.00261632	-1.3065	0.177544
	Sparc	-1.35936	0.0155074	-2.00188	0.00277887
	Spr	-1.17054	0.101235	-1.03558	0.851198
	Srd5a1	1.1745	0.194932	1.16164	0.422348
	Stxbp1	1.09502	0.330388	1.03947	0.851743
	Stxbp3	1.07545	0.546682	1.20304	0.386734
	Syk	1.01582	0.941039	1.13888	0.631979
	Tgm2	-1.07528	0.60191	1.15534	0.550731
	Thbs1	-1.67569	0.135265	-1.64818	0.214129
	Thbs2	1.01951	0.951126	1.13261	0.754547
	Tph1	1.31165	0.600906	81.3748	2.78106e-05
	Tph2	1.12425	0.823003	1.45108	0.437618
	Treml1	1.48512	0.424225	-1.57078	0.504956
	Vamp7	-1.05108	0.687312	1.1458	0.471765
	Vps33b	1.01325	0.933092	1.02118	0.934206
	Xbp1	-1.17212	0.233841	1.07347	0.703444
	Name	Fold change	P-value	Fold change	p-value
Glutamate/GABA	Agap2	-1.10169	0.29985	-1.2185	0.308093
	Arc	2.79066	4.56245e-05	1.44099	0.29834
	Cacng2	1.4329	0.00747324	1.16406	0.323572
	Cnih2	-1.29344	0.00724326	-1.26406	0.276764
	Cnih3	-1.15921	0.367621	-1.3583	0.335538
	Cnot7	-1.02324	0.817174	1.03448	0.813697
	Cpt1c	-1.11979	0.312317	-1.099	0.499748
	Dlg4	1.00239	0.980716	-1.16524	0.432638
	Ephb1	1.403	0.00482783	1.16725	0.304032
	Ephb2	1.16982	0.344646	1.55172	0.0756188
	Flna	1.3529	0.030912	1.3163	0.113182
	Gabbr2	1.12437	0.216895	1.00056	0.99794
	Gabrb1	-1.17525	0.359823	1.0158	0.953326
	Gabre	-1.75047	0.263988	-6.20126	0.00263904
	Gad1	1.02286	0.825196	-1.37399	0.0655789
	Gdi2	1.00109	0.990444	1.13052	0.42851
	Gria2	-1.04551	0.629145	-1.07151	0.71742
	Gria3	1.09801	0.373505	1.11841	0.542951
	Grik2	-1.06055	0.683776	-1.46998	0.036083
	Grik3	1.1915	0.237551	1.17258	0.531089
	Grik5	-1.09567	0.303281	-1.28026	0.182334
	Grin1	1.00038	0.996723	-1.0877	0.69183
	Grin2b	-1.01911	0.858515	1.02466	0.897678
	Grin2d	-1.1099	0.563884	-1.63766	0.0442201
	Grin3a	-1.24607	0.295976	-1.66774	0.132811
	Grin3b	-1.06633	0.857474	-2.50982	0.0457264
	Grk2	1.03016	0.763399	1.10621	0.61385
	Grk3	-1.12894	0.320267	-1.02306	0.917915
	Grk4	1.00895	0.979363	-1.48761	0.267894
	Grm2	1.07246	0.678776	1.52424	0.0563465
	Grm4	1.50266	0.00272263	1.59893	0.0446418
	Grm5	-1.15205	0.186952	-1.14611	0.479987
	Grm6	-1.83515	0.0456394	-1.00015	0.999736
	Grm8	1.00855	0.967611	1.10604	0.728826
	Homer1	1.30631	0.0468989	1.25032	0.233904
	Homer2	-1.06396	0.702768	1.19887	0.511067
	Homer3	-1.16674	0.591845	1.63828	0.0509821
	Ntn1	1.13882	0.592514	-1.8981	0.0392486
	Olfm1	-1.02483	0.800333	-1.06952	0.771758
	Olfm2	1.37651	0.00253114	1.33783	0.116174
	Rab11a	-1.05141	0.668032	1.04973	0.727349
	Rab3a	-1.0059	0.949217	-1.04741	0.819149
	Rab4a	-1.00774	0.941883	-1.05632	0.712414
	Rab5b	-1.05291	0.563366	-1.0765	0.671202
	Shank2	-1.00822	0.929277	1.05817	0.794987
	Shank3	-1.04041	0.687091	-1.13822	0.497675
	Slc17a6	-1.09525	0.708141	-1.04401	0.882579
	Slc17a7	-1.05439	0.609684	1.17844	0.529484
	Slc1a1	1.08052	0.534266	1.28092	0.0881613
	Slc1a2	-1.07158	0.5264	1.2413	0.30912
	Slc1a7	1.50409	0.502954	-1.90067	0.256263
	Snx5	1.05971	0.582785	1.00274	0.987044
	Vps26a	1.01439	0.911467	1.12765	0.524894
	Vps35	-1.00488	0.958327	1.13995	0.402884
	Washc3	1.02865	0.855121	-1.19796	0.511586
	Name	Fold change	P-value	Fold change	p-value
Cannabinoid	Abhd6	-1.08442	0.495074	1.17635	0.284952
	Alox15b	-1.10883	0.871576	-2.44561	0.305775
	Camk2a	-1.10703	0.325049	1.06655	0.750671
	Cnr1	-1.25709	0.076278	-1.05682	0.718396
	Cnr2	-1.20986	0.636683	1.03318	0.94108
	Cnrip1	-1.05529	0.576585	-1.02171	0.894955
	Dagla	1.16562	0.146353	1.12358	0.488988
	Daglb	1.0589	0.560156	1.26138	0.213344
	F2r	1.03091	0.817375	-1.07645	0.769096
	Grm5	-1.15205	0.186952	-1.14611	0.479987
	Mgll	1.16894	0.207288	1.32829	0.083176
	Nrxn1	1.07054	0.462778	1.09566	0.607555
	Pak1	1.23265	0.028732	1.22953	0.314409
	Name	Fold change	P-value	Fold change	p-value
Long Term Potentiation	Abi3bp	1.49119	0.277554	1.22294	0.684502
	Adcy1	1.41957	0.0470362	2.21839	2.38956e-05
	Adcy8	-1.0385	0.766583	-1.45102	0.160368
	Adora1	1.34716	0.052027	1.42894	0.0251145
	Adora2a	-1.37749	0.352306	-14.4026	2.60267e-14
	Adrb1	1.04899	0.822684	1.37516	0.305813
	Ager	-1.07216	0.862566	-1.24041	0.572247
	Akap5	1.0222	0.827199	-1.26278	0.167413
	Apoe	-1.16954	0.0882244	-1.17027	0.428467
	App	1.05448	0.564227	1.10124	0.625477
	Arc	2.79066	4.56245e-05	1.44099	0.29834
	Braf	1.0661	0.7031	-1.01661	0.943704
	Calb1	-1.27813	0.0137159	-1.66214	0.000443623
	Calb2	-1.53219	0.153736	-2.10257	0.00698797
	Camk2b	1.11504	0.265601	-1.01602	0.935969
	Chrd	1.14279	0.5742	1.661	0.0385171
	Chrna7	-1.41836	0.0291642	-1.52645	0.14458
	Ckap5	1.06357	0.518449	1.06852	0.639462
	Cpeb3	-1.05377	0.709578	1.00084	0.99746
	Creb1	1.03706	0.872286	1.43199	0.264542
	Crh	1.86579	0.0319123	1.41154	0.345389
	Crhr1	1.12928	0.586527	1.12524	0.710073
	Crhr2	-1.40814	0.267891	-3.14276	0.00394
	Crtc1	-1.0384	0.686664	1.02932	0.849751
	Cx3cr1	-1.12148	0.35797	-1.31181	0.171846
	Cyp46a1	-1.05858	0.531735	-1.21737	0.319247
	Dbi	-1.17532	0.129627	-1.67911	0.0188554
	Drd1	1.06347	0.816745	-4.98093	2.65631e-07
	Drd2	-1.10985	0.691704	-15.3736	5.55144e-18
	Egr1	1.98211	6.60913e-06	1.05839	0.818943
	Eif2ak4	-1.04674	0.784701	-1.11145	0.669582
	Enpp1	-1.0087	0.972902	1.1586	0.661418
	Epha4	1.36346	0.100572	1.48389	0.0216744
	Ephb2	1.16982	0.344646	1.55172	0.0756188
	Fam107a	-1.3296	0.00508958	1.17287	0.422264
	Fmr1	1.08096	0.519437	1.11563	0.550613
	Fxr1	-1.04032	0.710334	1.00596	0.975307
	Gfap	1.50722	0.000296799	1.6021	0.0253808
	Gip	-1.82746	0.432978	-2.10337	0.328927
	Gria1	-1.19575	0.140642	1.01495	0.940113
	Grin2a	1.27724	0.116368	1.95161	0.00136259
	Grin2b	-1.01911	0.858515	1.02466	0.897678
	Grin2c	-1.17751	0.084789	-1.17784	0.293167
	Grin2d	-1.1099	0.563884	-1.63766	0.0442201
	Gsk3b	1.17477	0.184662	1.08172	0.645734
	Hmgcr	1.19382	0.0558385	1.05274	0.771504
	Hnrnpk	1.06235	0.494092	1.04738	0.800051
	Htr6	1.05404	0.853552	-1.47446	0.347732
	Htr7	-1.18951	0.310735	-1.37696	0.255733
	Igsf11	-1.05309	0.69288	-1.05039	0.737117
	Itpr3	1.29802	0.114559	1.49248	0.104062
	Kalrn	1.2814	0.0426097	1.30692	0.172864
	Large1	1.00862	0.924339	-1.00374	0.983814
	Lgmn	-1.0029	0.976488	1.24226	0.179778
	LRRTM1	-1.18351	0.155424	-1.02988	0.880276
	Lrrtm2	1.04135	0.759935	1.11782	0.550186
	Mapk1	-1.18267	0.0682874	-1.19226	0.272565
	Mecp2	1.00025	0.998599	1.06492	0.777898
	Mme	1.07788	0.819064	-2.30853	0.0606069
	Mpp2	-1.17061	0.106862	-1.26429	0.194856
	Musk	1.15018	0.789819	3.71875	0.0518265
	Ncstn	1.07135	0.504391	1.08932	0.54581
	Nf1	1.10087	0.339768	1.08419	0.655004
	Nfatc4	1.02711	0.923758	1.05611	0.881384
	Nlgn1	-1.10402	0.335304	-1.16312	0.406814
	Nlgn3	-1.09678	0.307852	-1.14009	0.446871
	Nog	-1.15986	0.304825	-1.19947	0.469342
	Nos1	-1.33388	0.0930483	-1.85149	0.00526619
	Nptn	1.0797	0.40051	1.04815	0.807941
	Nr2e1	-1.13827	0.440917	1.16645	0.566857
	Nrgn	1.06271	0.621673	1.05625	0.806604
	Nsg1	1.01523	0.874719	-1.07379	0.716189
	Ntrk2	-1.10017	0.340257	-1.25269	0.27631
	Paip2	-1.00192	0.985902	1.05477	0.754927
	Pak1	1.23265	0.028732	1.22953	0.314409
	Pde9a	-1.14629	0.295372	-1.3402	0.131046
	Plk2	1.11453	0.300454	1.13548	0.488529
	Ppp1r9a	1.18775	0.12287	-1.03969	0.785554
	Prkar1b	-1.03194	0.729813	-1.17477	0.366666
	Prkcg	-1.24098	0.0592988	-1.18484	0.497744
	Prkcz	1.03563	0.710083	-1.0623	0.753614
	Prnp	-1.0488	0.621616	1.14553	0.482875
	Prrt1	-1.11817	0.237135	-1.17729	0.323536
	Pten	1.1156	0.37853	1.21855	0.221418
	Ptk2b	-1.21154	0.0386955	-1.26434	0.292567
	Ptn	1.03355	0.771507	-1.00911	0.959495
	Ptpn5	1.19009	0.0596676	-1.46211	0.0405742
	Reln	-1.11713	0.339069	1.28943	0.245353
	Rgs14	-1.2905	0.0298691	-1.44193	0.0555345
	Rims1	-1.00223	0.981242	1.05827	0.78225
	S100b	-1.0304	0.768792	-1.09128	0.666704
	Scgn	-1.27392	0.648623	1.62151	0.435496
	Serpine2	-1.04446	0.630163	-1.15087	0.470467
	Shank2	-1.00822	0.929277	1.05817	0.794987
	Shank3	-1.04041	0.687091	-1.13822	0.497675
	Shisa7	-1.17284	0.0926418	-1.44768	0.0164619
	Slc18a3	2.16554	0.045127	-3.56077	0.00441521
	Slc1a1	1.08052	0.534266	1.28092	0.0881613
	Slc24a1	-1.60603	0.108331	1.05903	0.889103
	Slc24a2	1.44523	0.0314776	2.04018	3.16828e-05
	Slc8a2	1.10858	0.296406	1.15904	0.480868
	Slc8a3	1.14312	0.357487	-1.48028	0.125824
	Snap25	1.27361	0.0299619	1.38735	0.161283
	Snap47	1.08013	0.453731	1.15899	0.356879
	Snca	-1.32311	0.00261632	-1.3065	0.177544
	Sqstm1	-1.03647	0.69406	-1.04871	0.803781
	Stau1	1.09877	0.433247	1.06565	0.657652
	Stx3	1.28992	0.30867	1.19625	0.513555
	Stx4	1.07785	0.503922	-1.03574	0.810064
	Syt12	1.26609	0.0501187	1.34523	0.0826305
	Tnr	-1.10743	0.409485	1.10577	0.599825
	Tshz3	1.59579	0.00512025	1.70964	0.0288525
	Tyrobp	1.00101	0.995393	-1.22186	0.437159
	Unc13a	1.09347	0.349811	1.01916	0.905289
	Vamp2	1.02708	0.778926	-1.01157	0.954867
	Ythdf1	1.02624	0.792115	1.05931	0.762481
	Zdhhc2	-1.04211	0.75297	1.12326	0.539476
	Name	Fold change	P-value	Fold change	p-value
Long Term Depression	Abhd6	-1.08442	0.495074	1.17635	0.284952
	Adcy8	-1.0385	0.766583	-1.45102	0.160368
	Adora1	1.34716	0.052027	1.42894	0.0251145
	Ager	-1.07216	0.862566	-1.24041	0.572247
	Arc	2.79066	4.56245e-05	1.44099	0.29834
	Arf1	-1.06577	0.482877	1.09176	0.644157
	Bcl2l1	1.07466	0.425252	1.00216	0.988744
	Cbln1	1.42511	0.0976235	1.88015	0.0984605
	Cd38	-1.07443	0.773831	-1.13442	0.687687
	Dgki	1.21115	0.140708	1.15392	0.417288
	Drd1	1.06347	0.816745	-4.98093	2.65631e-07
	Drd5	-1.19887	0.608725	1.27067	0.70657
	Fmr1	1.08096	0.519437	1.11563	0.550613
	Gnal	-1.35438	0.245788	-4.18627	2.01785e-13
	Gria1	-1.19575	0.140642	1.01495	0.940113
	Grid2	-1.00968	0.956738	-1.20543	0.496913
	Grid2ip	-1.33538	0.37651	-1.08255	0.836543
	Grm2	1.07246	0.678776	1.52424	0.0563465
	Iqsec2	1.04519	0.658047	1.09137	0.649774
	Kcnb1	1.20474	0.0648677	1.20457	0.265054
	Mapt	1.05801	0.549353	-1.10777	0.603019
	Mgll	1.16894	0.207288	1.32829	0.083176
	Penk	-1.67254	0.0750786	-4.14424	5.0988e-09
	Pick1	1.06781	0.47425	-1.02106	0.913951
	Plk2	1.11453	0.300454	1.13548	0.488529
	Ppp1r9a	1.18775	0.12287	-1.03969	0.785554
	Prrt1	-1.11817	0.237135	-1.17729	0.323536
	Pten	1.1156	0.37853	1.21855	0.221418
	Ptk2b	-1.21154	0.0386955	-1.26434	0.292567
	Shank2	-1.00822	0.929277	1.05817	0.794987
	Shank3	-1.04041	0.687091	-1.13822	0.497675
	Slc24a1	-1.60603	0.108331	1.05903	0.889103
	Slc24a2	1.44523	0.0314776	2.04018	3.16828e-05
	Sorcs2	-1.06154	0.547423	-1.23575	0.171858
	Sorcs3	1.15914	0.272387	-1.15308	0.562269
	Srf	-1.14407	0.203073	-1.10387	0.521745
	Stau2	1.10343	0.297216	1.10184	0.553023
	Stxbp1	1.09502	0.330388	1.03947	0.851743
	Name	Fold change	P-value	Fold change	p-value
CREB	Atf1	-1.09693	0.528423	1.04572	0.838816
	Atf4	1.17017	0.0926487	1.13195	0.427091
	Creb1	1.03706	0.872286	1.43199	0.264542
	Creb3	-1.01234	0.916898	1.11296	0.46424
	Creb3l1	-1.63685	0.0201245	-1.00685	0.980346
	Creb3l2	1.28101	0.107106	1.32221	0.276036
	Creb3l3	-1.76901	0.334015	-3.07877	0.120565
	Creb3l4	1.32576	0.599606	-1.23875	0.692769
	Creb5	1.40159	0.227672	1.00556	0.986922
	Crebbp	1.09707	0.510291	1.03816	0.820636
	Crebl2	-1.05815	0.722256	-1.21837	0.320767
	Crebrf	1.12663	0.340186	1.15805	0.401327
	Crebzf	-1.03287	0.824828	-1.09852	0.599494
	Crem	1.4201	0.0355297	1.2909	0.323402
	Crtc1	-1.0384	0.686664	1.02932	0.849751
	Crtc2	1.03802	0.780188	-1.03972	0.831942
	Crtc3	-1.09486	0.70519	-1.07267	0.832537
	Ddit3	1.14867	0.28069	1.0833	0.651879
	Lpar5	1.06204	0.884008	-2.24607	0.0765244
	Srcap	1.04725	0.604176	-1.06427	0.698111
	Name	Fold change	P-value	Fold change	p-value
Fos	Atf3	1.20121	0.563831	-1.24539	0.598245
	Batf	1.57139	0.596183	-1.92735	0.360454
	Batf2	2.44179	0.205201	-1.92657	0.35513
	Batf3	-1.38432	0.618028	2.02689	0.447395
	Fos	1.64747	0.000947896	-1.02231	0.932311
	Fosb	1.4099	0.0495646	-1.02336	0.934723
	Fosl1	1.09312	0.74619	1.08603	0.807769
	Fosl2	-1.00213	0.99344	1.56972	0.112724
	Jdp2	1.16469	0.187496	-1.11091	0.642211
	Usf2	1.02283	0.820768	1.00779	0.959214
	Name	Fold change	P-value	Fold change	p-value
NFkB	Bcl10	1.16381	0.355431	-1.02648	0.913768
	Cd36	1.19829	0.758235	1.22669	0.717935
	Cdkn2aip	-1.02106	0.899078	1.09044	0.744529
	Chuk	1.05339	0.74658	1.10662	0.662155
	Ednrb	-1.18843	0.3334	-1.42585	0.0726495
	Gprc5b	1.00022	0.998114	1.1124	0.599306
	Hspb1	-1.48898	0.0294379	1.63493	0.110625
	Ikbip	1.03307	0.832864	1.06181	0.796663
	Ikbkb	-1.02772	0.828805	1.01955	0.911589
	Ikbke	-1.39164	0.327216	-1.00761	0.983451
	Ikbkg	1.1455	0.632252	-1.07753	0.833681
	Nfkb1	1.11116	0.445947	1.00756	0.966761
	Nfkb2	-1.01013	0.968224	-1.00635	0.984026
	Nfkbia	1.10443	0.568721	1.51162	0.0341481
	Nfkbil1	1.024	0.848002	-1.17611	0.402991
	Nfrkb	1.01914	0.879415	-1.00856	0.95933
	Nkap	-1.03243	0.833552	1.00836	0.97408
	Nkapl	2.33984	0.110243	-2.88898	0.0612585
	Nkiras1	1.13161	0.204718	-1.00896	0.95835
	Nkiras2	1.03439	0.834456	-1.1641	0.55307
	Nkrf	1.08939	0.60888	1.19941	0.565309
	Optn	1.1078	0.320088	1.0882	0.545857
	Rel	1.81344	0.21912	1.00178	0.997331
	Rela	1.04536	0.732946	-1.08519	0.639701
	Relb	-1.16265	0.573362	1.24942	0.508911
	S100b	-1.0304	0.768792	-1.09128	0.666704
	Slc35b2	1.00326	0.978782	1.0449	0.792309
	Tank	1.16675	0.356175	-1.05863	0.802984
	Tmem9b	-1.12325	0.255693	1.03587	0.829376
	Tnf	-1.22031	0.748381	-2.03569	0.310261
	Trim25	1.09694	0.695577	1.22122	0.503155
	Trim8	-1.17326	0.0814636	-1.07937	0.647039
	Name	Fold change	P-value	Fold change	p-value
DNA Methylation	Aicda	-3.69729	0.47653	20.3307	0.100445
	Apobec1	-2.34885	0.0978314	-1.38549	0.536869
	Arid4a	1.00231	0.983064	-1.11625	0.517924
	Arid4b	-1.09013	0.727947	1.13636	0.714505
	Atf7ip	1.07961	0.547636	1.18079	0.400758
	Atf7ip2	-3.69729	0.47653	-1.10411	0.934604
	Baz2a	1.07088	0.609673	1.02142	0.903412
	Bend3	-1.2633	0.445549	-1.48549	0.242173
	Bmi1	1.04716	0.769267	1.12826	0.619783
	Brca1	1.41507	0.391211	1.07918	0.855094
	Chd1	1.13132	0.539294	-1.05087	0.834147
	Chd5	1.04435	0.64537	1.02333	0.903781
	Chd8	1.04475	0.680206	-1.06592	0.653451
	Ctcf	-1.00142	0.990336	1.13338	0.393243
	Dnmt1	1.0886	0.387711	-1.10093	0.604546
	Dnmt3a	1.01215	0.931939	-1.0605	0.812289
	Dnmt3b	1.73637	0.303398	1.60207	0.394887
	Dyrk1a	-1.00138	0.988666	-1.03297	0.871548
	Ehmt1	-1.02184	0.849911	-1.05853	0.726082
	Ehmt2	-1.12409	0.175422	-1.26043	0.239932
	Eomes	2.02906	0.251911	-1.12328	0.860537
	Ezh2	1.19125	0.604442	1.14537	0.693199
	Hdac1	-1.07279	0.51861	1.05291	0.785595
	Hells	1.15089	0.883807	3.40947	0.511272
	Kdm1a	1.00732	0.937008	1.00551	0.976372
	Kmt2a	1.08595	0.447484	1.07955	0.687721
	Kmt2b	1.05433	0.605631	-1.00443	0.975242
	Kmt2e	1.08607	0.428804	1.17405	0.287002
	L3mbtl3	-1.15063	0.394322	-1.11603	0.68605
	Mbd2	1.06647	0.627182	-1.03372	0.841788
	Mbd3	-1.09348	0.375403	-1.0819	0.626537
	Mecp2	1.00025	0.998599	1.06492	0.777898
	Mettl4	1.267	0.622653	1.00158	0.997381
	Mettl7a	1.17711	0.193956	1.28271	0.145081
	Mgmt	-1.18771	0.589356	1.12227	0.759873
	Mis18a	-1.55974	0.382329	-1.07633	0.899418
	Morc2	-1.06244	0.629639	-1.0719	0.662695
	Mphosph8	1.04355	0.63999	-1.01029	0.958087
	Msh6	1.07107	0.630482	-1.01061	0.956548
	Mta2	1.06298	0.498641	1.07802	0.689264
	Mtr	1.34899	0.152955	-1.14022	0.618815
	Mtrr	-1.00664	0.964989	1.31111	0.236168
	Myc	1.06369	0.806036	1.28393	0.493981
	N6amt1	-1.04384	0.800797	-1.1755	0.495386
	Pax6	-1.22063	0.271733	1.02845	0.914876
	Pou5f1	1.38356	0.611167	3.83988	0.025239
	Pphln1	1.10829	0.387568	1.06839	0.697464
	Ppm1d	1.09246	0.564319	1.14779	0.554196
	Prmt5	1.0782	0.516979	1.1662	0.284789
	Pwwp2a	1.0279	0.863322	1.00178	0.993657
	Rlf	1.0782	0.530935	1.10296	0.698084
	Samd1	-1.01429	0.931938	-1.16577	0.407846
	Setdb1	1.15001	0.311721	1.00361	0.98402
	Setdb2	1.15431	0.630442	-1.19459	0.595441
	Smarca4	1.03274	0.718511	-1.08676	0.597951
	Smarca5	1.09226	0.394905	1.07205	0.707031
	Smchd1	1.03993	0.752368	1.1004	0.641325
	Tet1	1.38763	0.357314	-1.0325	0.940506
	Tex15	-1.90429	0.103233	-1.92468	0.141018
	Trim28	-1.02996	0.740017	-1.12685	0.43333
	Uhrf1	1.18736	0.478423	1.15544	0.636603
	Usp7	1.13226	0.196035	1.08755	0.586769
	Wt1	-6.39293	0.2954	1.5581	0.695159
	Zfp445	1.02234	0.84804	1.13047	0.60007
	Zfp57	-1.03901	0.806672	-1.01949	0.939137
	Zmpste24	1.03176	0.790083	1.15826	0.429459
	Name	Fold change	P-value	Fold change	p-value
Stress	Ace	-1.06928	0.697159	1.80642	0.075132
	Adra1a	-1.20936	0.443408	1.05951	0.869462
	Adra1b	1.08813	0.698344	1.51501	0.136712
	Adra1d	1.08535	0.813345	2.3208	0.00152292
	Adra2a	-1.54855	0.00620718	-1.87521	0.0199479
	Adra2b	1.24754	0.652067	-1.67491	0.39066
	Adra2c	-1.31598	0.0104595	-1.70606	0.00183807
	Adrb1	1.04899	0.822684	1.37516	0.305813
	Adrb2	-1.4078	0.232507	-1.3844	0.414571
	Adrb3	-2.40378	0.189389	2.39809	0.162464
	Agt	-1.27102	0.0503581	-1.45211	0.0763961
	Avpr2	-1.60221	0.437963	2.24188	0.184574
	Cpn1	-1.27363	0.690876	-2.38464	0.140939
	Crhr1	1.12928	0.586527	1.12524	0.710073
	Crhr2	-1.40814	0.267891	-3.14276	0.00394
	Fkbp4	-1.02159	0.812749	1.30309	0.094973
	Fkbp5	1.01432	0.905486	1.11092	0.581124
	Nr3c1_1	1.04302	0.677515	1.06382	0.703262
	Nr3c1_2	-1.00753	0.96311	1.10871	0.699717
	Nr3c2	-1.17519	0.454184	1.23212	0.441964
	Pomc	-2.16412	0.0167523	-1.36293	0.354365
	Ren	-1.05123	0.917656	1.54701	0.416954
	Slc6a4	-1.78039	0.374018	-4.3315	0.0193671
	Tac1	-1.10728	0.657185	-8.39962	1.16917e-08
