## Supplemental Table 2 for "Peripubertal antagonism of corticotropin-releasing factor receptor 1 results in sustained changes in behavioral plasticity and the transcriptomic profile of the amygdala"

### Sheet: Sheet1
Supplemental Results Table 2. Females Saline vs CRFR1a
Name	Log₂ fold change	Fold change	P-value	FDR p-value
Syt2	1.71903	3.29215	1.34862e-13	2.0843e-09
Sbk1	3.86737	14.5946	8.61809e-11	6.65963e-07
Dusp1	1.06838	2.09707	8.2573e-10	4.25389e-06
Snip1	6.67432	102.134	1.11083e-07	0.000429199
LOC100911615	-6.06209	-66.8144	2.00068e-07	0.000515341
Nr4a1	1.0402	2.05651	6.33933e-07	0.00139963
RragB	4.21412	18.56	2.68523e-06	0.00415002
Arc	1.48061	2.79066	4.56245e-05	0.0306577
Cpne9	1.13325	2.19352	5.88545e-05	0.0363839
LOC317456	-4.78695	-27.6067	6.25556e-05	0.0371845
LOC100911365	-1.48343	-2.79613	7.00042e-05	0.0399828
Klhl14	-1.42074	-2.67723	9.38161e-05	0.0467719
Egr2	1.1681	2.24716	0.000169883	0.074745
Dact2	1.07892	2.11246	0.000183694	0.0767295
Sp9	-1.41479	-2.66622	0.000255669	0.0963748
Osbpl3	1.12822	2.1859	0.000300684	0.105615
Hist1h4m	3.94734	15.4265	0.000345487	0.116076
Npas4	1.45609	2.74363	0.000407255	0.125882
Cd248	3.68655	12.8755	0.000440463	0.128048
Cd34	1.16386	2.24056	0.00047286	0.132874
Ndufa10l1	3.14391	8.83919	0.000490177	0.13528
Satb2	1.29666	2.45659	0.000853723	0.194034
LOC103690160	-2.54707	-5.84446	0.00103351	0.21017
Kcnh5	1.44463	2.72194	0.00109268	0.217099
Tgm3	3.01735	8.09679	0.00119126	0.227295
LOC103692171_1	8.07838	270.294	0.00138951	0.246377
LOC100911319	-1.11062	-2.15938	0.0014835	0.249211
Irf6	1.23908	2.36048	0.00171155	0.268479
Slc38a4	-1.69035	-3.22736	0.00173405	0.268479
Ccdc33	-1.74988	-3.36331	0.00181872	0.276599
Cox6a2	1.68756	3.22112	0.00190394	0.280241
LOC108348067	3.14565	8.84982	0.00217766	0.314029
Rxrg	-1.15354	-2.22458	0.0027173	0.352513
Wnt10a	1.10106	2.14512	0.00273022	0.352513
Olr59	2.00714	4.01985	0.00285174	0.358322
Pvalb	1.00245	2.0034	0.0031554	0.376313
Ctrb1	1.788	3.45336	0.00331954	0.385741
Cpne7	-1.03055	-2.0428	0.00337441	0.386307
Lmod3	2.34482	5.07998	0.00377466	0.41374
Map3k7	2.42765	5.38016	0.00386498	0.420656
LOC100911186	-2.16815	-4.49447	0.00407763	0.43462
Tnn	1.58856	3.00749	0.00435142	0.455983
Exph5	1.00968	2.01346	0.00436658	0.455983
Tmem114	1.3056	2.47186	0.00446063	0.462678
Ddx3	-2.34073	-5.06558	0.0046293	0.473814
LOC100911068_1	-7.36565	-164.923	0.00481748	0.475249
LOC108348083	-7.36565	-164.923	0.00481883	0.475249
Inhba	1.18181	2.26862	0.00470356	0.475249
LOC103689977	-6.91611	-120.769	0.00507992	0.485481
LOC103690131	-2.72432	-6.60848	0.00600628	0.53508
Chrm2	1.02071	2.02891	0.00598682	0.53508
Ibsp	1.94635	3.85399	0.00623028	0.540733
Chchd4	1.98864	3.96862	0.00629572	0.540733
C1qtnf9	1.96863	3.91395	0.00680193	0.571956
LOC108348070	-2.4493	-5.46149	0.00725375	0.584786
AABR07044570.1	-2.10961	-4.31574	0.00742572	0.584786
LOC102555023	-1.6501	-3.13856	0.00754601	0.584786
AABR07004269.3	-2.42504	-5.37045	0.0075676	0.584786
C2cd4b	-1.25736	-2.39057	0.00779154	0.593194
Clec3a	3.0701	8.39832	0.00784223	0.594126
Cnksr1	-1.39533	-2.63049	0.00794439	0.596022
Dcun1d2	2.42036	5.35305	0.0080291	0.599467
Ppl	1.2826	2.43277	0.00815082	0.602732
Shisa8	1.13859	2.20166	0.0083163	0.605126
LOC100910207	6.66054	101.163	0.00857165	0.608658
AABR07035412.2	2.1928	4.57191	0.00877697	0.608658
RGD1562726	-1.0655	-2.0929	0.00936308	0.643139
Ube2u	-1.68569	-3.21694	0.00965582	0.64823
LOC102553828	-2.38265	-5.21493	0.0100823	0.658126
Zfp622	-6.69728	-103.772	0.0101509	0.659168
Col23a1_1	6.536	92.7968	0.0101973	0.659414
RGD1566138	6.6981	103.831	0.0104336	0.667983
Cyp4b1	1.62866	3.09226	0.0107597	0.678738
LOC288978	-1.67374	-3.1904	0.0110257	0.682007
LOC100910245	2.40376	5.29181	0.0110583	0.682007
Bhlha9	-2.06143	-4.17399	0.0110763	0.682007
Eif2s3y	-2.17093	-4.50315	0.0114497	0.696676
Sncg	-1.39288	-2.62602	0.0115662	0.701004
Pck1	1.14554	2.21229	0.011645	0.701067
Tpbgl	-1.2068	-2.30825	0.0117676	0.701067
Cd22	2.16044	4.4705	0.0121093	0.705203
Adcy10	1.74967	3.36281	0.0126533	0.716327
LOC100911956	-1.73559	-3.33016	0.012946	0.72136
T2	-2.06332	-4.17946	0.0130113	0.72136
Car3	1.93958	3.83594	0.013482	0.733676
Pkp1	1.03837	2.05391	0.0136579	0.735478
AABR07049886.2	1.6087	3.04977	0.0141986	0.74965
Xirp1	1.65386	3.14674	0.0143468	0.751833
Ano2	-1.03856	-2.05417	0.0156834	0.785145
Ccdc188	2.0616	4.1745	0.0156884	0.785145
Dnah8	-1.07071	-2.10046	0.0159921	0.786413
Ccdc129	2.44826	5.45758	0.0160794	0.786413
Npy2r	-1.11389	-2.16428	0.0162705	0.788887
MGC109340	-1.97024	-3.91832	0.0162831	0.788887
Tcf19	1.42746	2.68973	0.0163719	0.790713
Pomc	-1.11378	-2.16412	0.0167523	0.793681
Atp2c2	-1.8196	-3.52984	0.0171928	0.797173
Dio3	-1.1356	-2.1971	0.0173123	0.797173
Siglec8	-1.96362	-3.90038	0.0174617	0.797173
Spag6	2.47998	5.57888	0.0177488	0.797173
Cym	1.97342	3.92698	0.0181646	0.797173
Robo3	1.58536	3.00083	0.0181922	0.797173
Cldn4	1.31513	2.48825	0.0182066	0.797173
Gpat2	2.15891	4.46578	0.0189346	0.810622
Sp8	-1.8331	-3.56301	0.0192706	0.813736
Efna5	1.57372	2.97671	0.0191749	0.813736
Il27ra	-1.88747	-3.69985	0.0196349	0.820156
Twist1	-1.08458	-2.12076	0.0203726	0.833605
Dpt	1.53947	2.90688	0.0216408	0.853637
C4a_1	-2.60413	-6.08025	0.0219509	0.856695
Actg2	1.84502	3.59258	0.022275	0.862881
Knop1_1	3.02842	8.15918	0.022326	0.862881
Pcdhb6	1.09372	2.13424	0.0227763	0.869155
Rhebl1	1.04441	2.06252	0.0236121	0.885682
Grtp1_1	-1.30786	-2.47573	0.0241648	0.887093
Fam132a	1.2695	2.41078	0.0252886	0.902622
Cacng1	-1.94398	-3.84764	0.0255723	0.905872
Ntrk1	1.20047	2.29815	0.0258275	0.90719
Tshb	-2.35129	-5.10281	0.0260458	0.912784
Polq	2.22599	4.67832	0.0263543	0.916235
Papln	-1.1679	-2.24685	0.0266375	0.916235
Prl	-2.11086	-4.3195	0.0272575	0.916786
Tal2	1.49948	2.82741	0.0274838	0.916786
LOC100911516	-1.46316	-2.75711	0.0282428	0.924195
AABR07072264.3	1.8395	3.57887	0.0288163	0.925897
Slc9a4	-1.02537	-2.03548	0.0289488	0.925949
AABR07030901.1	-1.68947	-3.22537	0.0291104	0.926606
Tbx1	-1.80139	-3.48556	0.0306873	0.938513
Ackr4	1.58646	3.00312	0.031231	0.94479
LOC103689943	1.47766	2.78496	0.0317119	0.949311
C7	1.11531	2.16642	0.0319894	0.949311
LOC102552182	-1.70509	-3.26049	0.0338858	0.969033
AABR07041418.1	-1.62317	-3.0805	0.0341576	0.969033
Brs3	-1.91981	-3.78374	0.0353096	0.992091
Igbp1b	-1.13998	-2.20379	0.0353775	0.992091
Dll3	-1.77071	-3.41223	0.0356491	0.992714
AABR07036010.1	-1.1949	-2.28929	0.036173	0.995347
Rpl39l	1.86577	3.64463	0.0369618	0.999995
Cfap73	-1.8348	-3.56722	0.0385172	0.999995
Clspn	1.14397	2.20988	0.0387184	0.999995
Rbm12_1	1.46733	2.76509	0.0389072	0.999995
Fam110c	1.61377	3.06051	0.0397486	0.999995
Fcrl2	1.65474	3.14866	0.0406959	0.999995
Fap	1.24234	2.36581	0.0424646	0.999995
ENSRNOG00000014312	2.00333	4.00924	0.0437943	0.999995
Abra	1.34953	2.54829	0.0440791	0.999995
ENSRNOG00000060511	1.27329	2.41711	0.0442926	0.999995
Enthd1	1.90629	3.74845	0.0443708	0.999995
Ncaph	1.57718	2.98387	0.0451817	0.999995
Dnai2	-1.25043	-2.37912	0.0456562	0.999995
Pln	1.11423	2.16479	0.0458617	0.999995
Ano5	1.41432	2.66533	0.0464481	0.999995
Ddx3y	-1.80647	-3.49786	0.0469739	0.999995
Nhlh1	1.74712	3.35688	0.0473151	0.999995
LOC103690024	-1.79498	-3.47011	0.0478274	0.999995
Nxnl1	1.61857	3.0707	0.0484724	0.999995
Gfra4	-1.42493	-2.68501	0.0486492	0.999995
Rn50_15_0408.6	1.52892	2.8857	0.0489203	0.999995
Slc18a3	1.11473	2.16554	0.045127	0.999995
Fbln2	-0.821527	-1.76727	1.48339e-07	0.000458515
LOC103690016	-0.796215	-1.73654	1.85578e-06	0.00358514
Crlf1	-0.891341	-1.8549	2.67052e-06	0.00415002
Mog	0.719401	1.6465	5.58767e-06	0.00785068
Egr1	0.987035	1.98211	6.60913e-06	0.00851201
Rps19	-0.760763	-1.69439	9.85547e-06	0.0117166
Hes5	-0.880266	-1.84071	1.12486e-05	0.0124176
Scn1a	0.865382	1.82182	1.26536e-05	0.0130374
Dusp6	0.910235	1.87935	1.37795e-05	0.0133101
Lgi2	0.722994	1.6506	1.75416e-05	0.0159473
Plp1	0.648217	1.56723	2.43092e-05	0.0201733
Apod	0.662818	1.58317	2.48005e-05	0.0201733
Mbp	0.673385	1.59481	2.69196e-05	0.0208021
Mag	0.630494	1.54809	3.40843e-05	0.0250845
Tmem158	-0.947009	-1.92787	3.63783e-05	0.0255558
Bcas1	0.586086	1.50117	5.62287e-05	0.0362089
Crym	-0.778045	-1.71481	7.24373e-05	0.0399828
Mobp	0.598508	1.51415	7.85975e-05	0.0418871
Lamp5	0.875712	1.83491	0.00016805	0.074745
RT1-A1	-0.924239	-1.89768	0.000174107	0.074745
Mal	0.630926	1.54856	0.000202927	0.0825327
Apold1	0.706197	1.6315	0.000227048	0.0877255
Kcnab3	0.916251	1.8872	0.000270318	0.0994704
Gfap	0.59189	1.50722	0.000296799	0.105615
Stac2	0.963261	1.94971	0.000342858	0.116076
Eif5b	0.701474	1.62617	0.000359594	0.118245
Inhbb	-0.881837	-1.84272	0.000433982	0.128048
Kcng1	-0.687605	-1.61061	0.000437649	0.128048
Man2b2	-0.605882	-1.52191	0.000447401	0.128048
Scn4b	0.705164	1.63033	0.000509786	0.138223
Cdh6	0.998624	1.99809	0.000573342	0.152541
Plcb4	0.82494	1.77146	0.000584799	0.152541
Fstl4	0.753671	1.68608	0.0005922	0.152541
Asap1	0.777111	1.7137	0.000685455	0.170866
Neurl1b	-0.607771	-1.5239	0.000707548	0.173574
Zmat4	0.991671	1.98849	0.000745469	0.180019
Cacnb4	0.638335	1.55653	0.000870319	0.194939
Hhatl	0.908548	1.87716	0.000955196	0.202992
Coro6	0.814453	1.75863	0.00095881	0.202992
Fos	0.72025	1.64747	0.000947896	0.202992
Btbd8_1	0.668474	1.58939	0.000973084	0.20323
Sgk1	0.679125	1.60117	0.000989335	0.203869
Sema7a	0.820404	1.7659	0.00109568	0.217099
Necab2	-0.637257	-1.55537	0.00117168	0.226354
Tshz2	0.748834	1.68043	0.00121166	0.228369
Rtel1	0.895118	1.85976	0.00151886	0.252408
Pcp4l1	0.779537	1.71658	0.00160061	0.263165
Cdh7	0.785554	1.72375	0.00168899	0.268479
Cd74	0.646054	1.56488	0.00173717	0.268479
Des	0.960993	1.94665	0.0018255	0.276599
St6galnac5	-0.646738	-1.56562	0.00219445	0.314029
Nefh	0.624217	1.54137	0.00228324	0.323738
Nnat	-0.770024	-1.7053	0.00263008	0.352513
Dok5	0.588601	1.50379	0.00273708	0.352513
C3	0.777563	1.71423	0.00270001	0.352513
Grm4	0.587517	1.50266	0.00272263	0.352513
Gfra2	0.871397	1.82943	0.00278352	0.353877
Prss12	-0.753531	-1.68591	0.00279346	0.353877
Mgat5	0.80623	1.74864	0.00295958	0.366539
Ier5	0.875397	1.83451	0.00316536	0.376313
Kcnn3	-0.715482	-1.64203	0.00324225	0.379613
Adcyap1	0.588947	1.50415	0.003459	0.39308
Tenm3	0.672518	1.59385	0.00366465	0.410414
Galnt6	0.686562	1.60944	0.0037381	0.412659
Zfp423	-0.684369	-1.607	0.00411823	0.43594
Fam43a	0.603141	1.51902	0.00454702	0.468495
Esrrg	0.644746	1.56346	0.00470787	0.475249
Trib1	0.902368	1.86913	0.00481928	0.475249
Tshz3	0.674272	1.59579	0.00512025	0.485481
Stard4	0.595093	1.51057	0.00540886	0.503578
Adra2a	-0.630919	-1.54855	0.00620718	0.540733
Igsf1	-0.67549	-1.59714	0.00627624	0.540733
Hpcal1	-0.902931	-1.86986	0.0073568	0.584786
Eps8l2	0.776443	1.7129	0.00743094	0.584786
Celf6	-0.651761	-1.57109	0.00755165	0.584786
AABR07005779.2	0.738546	1.66849	0.00764526	0.586464
Prss23	-0.599476	-1.51517	0.00766521	0.586464
Ciart	0.722723	1.65029	0.00789314	0.595066
Efnb1	-0.646503	-1.56537	0.00820448	0.603811
Hmgcs2	-0.757551	-1.69062	0.00835246	0.605126
Cbln2	0.849251	1.80157	0.00859337	0.608658
Nr2f2	-0.880408	-1.8409	0.00867612	0.608658
Hgf	-0.912796	-1.88269	0.00973079	0.64823
Tmem196	0.666282	1.58698	0.0109625	0.682007
Asap2	0.655331	1.57498	0.0117904	0.701067
Tnc	-0.671547	-1.59278	0.0119865	0.704376
Fcgbp	-0.897019	-1.86221	0.012478	0.712877
Dgkh	0.633823	1.55167	0.0124854	0.712877
Cpne2	-0.810503	-1.75382	0.0125001	0.712877
Sptssb	0.906977	1.87511	0.0129468	0.72136
Bloc1s3	-0.909455	-1.87834	0.0139776	0.742351
Rftn1	-0.770023	-1.7053	0.0147722	0.763561
Rpl9	-0.640984	-1.55939	0.015678	0.785145
Pdyn	0.640003	1.55833	0.0157777	0.785145
AABR07006724.1	-0.994722	-1.9927	0.0157975	0.785145
Gpd1	0.59184	1.50717	0.0167042	0.793681
Syndig1	0.601004	1.51677	0.0168224	0.793681
Ush2a	-0.803514	-1.74535	0.0168732	0.793681
Fam129c	-0.9837	-1.97753	0.0175612	0.797173
Satb1	0.757897	1.69102	0.0175768	0.797173
Mt1	-0.839183	-1.78904	0.0177529	0.797173
Fam129a	0.981837	1.97498	0.0182178	0.797173
Rxfp1	0.814064	1.75816	0.018262	0.797173
Tmie	-0.652926	-1.57235	0.018311	0.797173
Tpx2	0.992834	1.99009	0.0187521	0.808117
Abcg2	0.667954	1.58882	0.018776	0.808117
Cdh12	0.733751	1.66296	0.0192382	0.813736
Car7	0.649392	1.56851	0.0191144	0.813736
LOC100911881	-0.863544	-1.8195	0.0194351	0.81622
Etnppl	-0.589121	-1.50433	0.0195954	0.820156
Col3a1	0.794272	1.7342	0.0202079	0.833605
Palm3	-0.641443	-1.55989	0.0203021	0.833605
Creb3l1	-0.71092	-1.63685	0.0201245	0.833605
Ctdspl2	0.593383	1.50878	0.0205713	0.836658
Nsun4	-0.840452	-1.79061	0.0208689	0.837389
Nrep	0.841562	1.79199	0.0223932	0.862881
Frzb	-0.673592	-1.59504	0.0225437	0.863935
Plk3	0.806874	1.74942	0.0239335	0.886153
Ifnlr1	-0.990262	-1.98655	0.0244657	0.888377
Bmper	0.779608	1.71666	0.0250614	0.900515
Gpr68	0.611254	1.52759	0.0255069	0.905872
Kap	0.964978	1.95203	0.0263263	0.916235
Gpr88	0.612739	1.52916	0.0264182	0.916235
Sowahb	0.911882	1.8815	0.0267369	0.916235
Doc2b	-0.661668	-1.58191	0.0269045	0.916235
Cyp26b1	-0.682321	-1.60472	0.026915	0.916235
Cldn9	-0.760255	-1.69379	0.0272745	0.916786
Pcdhb5	0.59632	1.51186	0.0274299	0.916786
Lamc2	0.794042	1.73393	0.0279518	0.920783
RGD1304622	0.795307	1.73545	0.0280018	0.920783
Gstm6	-0.894388	-1.85882	0.0286801	0.925897
Mlnr	0.989835	1.98596	0.0292511	0.926606
Heph	-0.609491	-1.52572	0.0301686	0.932836
Prph	0.655437	1.57509	0.0312383	0.94479
Crh	0.899783	1.86579	0.0319123	0.949311
Slc9a2	-0.701184	-1.62584	0.0325014	0.954961
Zfp771	-0.607399	-1.52351	0.0326298	0.955101
Ankrd34c	0.87158	1.82967	0.0331115	0.96208
Siglec5	0.944174	1.92409	0.0346891	0.980109
Gpr3	0.803227	1.745	0.0351382	0.990988
Hs3st5	0.785443	1.72362	0.0360761	0.995347
Ptger3	-0.771719	-1.7073	0.0361944	0.995347
Slc4a11	0.846555	1.7982	0.0379755	0.999995
Cxcr4	-0.948309	-1.92961	0.0380658	0.999995
AABR07052897.3	0.784738	1.72278	0.0391933	0.999995
Tekt5	-0.758831	-1.69212	0.0398771	0.999995
RGD1561916	-0.714181	-1.64055	0.0407201	0.999995
AABR07026032.1	0.666845	1.5876	0.0410334	0.999995
Grhl1	-0.953916	-1.93712	0.0420447	0.999995
Chrdl1	0.758965	1.69228	0.042778	0.999995
Pde8a	0.732092	1.66105	0.0427841	0.999995
Trim7	0.864907	1.82122	0.044045	0.999995
Ltbp2	0.829708	1.77733	0.0444324	0.999995
Tmem252	0.960198	1.94558	0.0447188	0.999995
Pdzd3	-0.798808	-1.73966	0.0458432	0.999995
Rn50_20_0060.5	0.852115	1.80515	0.0482495	0.999995
Filip1l	0.673912	1.59539	0.0487569	0.999995
Tmem132e	-0.614689	-1.53123	0.0488066	0.999995
Angptl2	0.88741	1.84985	0.0476209	0.999995
Grm6	-0.875896	-1.83515	0.0456394	0.999995
