## Supplemental Table 3 for "Peripubertal antagonism of corticotropin-releasing factor receptor 1 results in sustained changes in behavioral plasticity and the transcriptomic profile of the amygdala"

### Sheet: Sheet1
Supplemental Results Table 3. Males Saline vs CRFR1a
Name	Log₂ fold change	Fold change	P-value	FDR p-value
Krt71	-5.09399	-34.1542	4.18701e-43	7.26195e-39
Scn5a	-4.30351	-19.7463	1.38016e-32	1.19688e-28
Baiap3	-3.14896	-8.87018	1.19843e-21	6.92854e-18
Drd2	-3.94238	-15.3736	5.55144e-18	2.4071e-14
Ecel1	-3.6732	-12.7568	1.47042e-15	5.10059e-12
Adora2a	-3.84826	-14.4026	2.60267e-14	7.52345e-11
Gnal	-2.06566	-4.18627	2.01785e-13	4.99965e-10
Irs4	-5.5867	-48.058	5.02863e-13	1.09021e-09
Unc13c	-2.1893	-4.56084	1.38842e-12	2.67563e-09
Six3	-4.14733	-17.7202	1.60849e-12	2.78977e-09
Dlk1	-3.37618	-10.3832	5.74524e-12	9.05868e-09
RragB	-3.12758	-8.7397	6.27052e-12	9.06299e-09
Map3k7	7.28454	155.907	2.43938e-11	3.25451e-08
RGD1560608	-4.7397	-26.7173	6.31637e-10	7.82508e-07
Arhgap36	-4.96931	-31.3265	7.67298e-10	8.87201e-07
Ptpro	-1.86274	-3.63698	1.20246e-09	1.30347e-06
Syndig1l	-3.18958	-9.12347	1.62946e-09	1.66243e-06
Cartpt	-3.32884	-10.048	2.32142e-09	2.23681e-06
Penk	-2.05111	-4.14424	5.0988e-09	4.6544e-06
Plac9	-2.31563	-4.97823	8.25959e-09	7.16272e-06
LOC100912498	4.04669	16.5263	9.38123e-09	7.748e-06
Tac1	-3.07032	-8.39962	1.16917e-08	9.21733e-06
Calcr	-5.92427	-60.7273	2.53902e-08	1.91464e-05
Hapln4	1.58172	2.99326	2.80102e-08	2.0242e-05
Necab2	-1.4656	-2.76178	3.46451e-08	2.40354e-05
Slc6a3	-6.27521	-77.4507	3.9819e-08	2.65624e-05
Gnb3	5.35915	41.0453	4.54589e-08	2.92014e-05
LOC691995	-1.77887	-3.43157	6.04849e-08	3.74661e-05
Zcchc12	-1.28061	-2.42941	7.7299e-08	4.62301e-05
Gpr101	-4.65528	-25.1987	9.3529e-08	5.40723e-05
Alox15	4.27869	19.4094	1.24646e-07	6.97376e-05
Gnat2	5.66824	50.8524	1.71484e-07	9.05421e-05
Ankrd63	-1.84877	-3.60194	1.72272e-07	9.05421e-05
Smarcd3	-1.24099	-2.36361	1.9055e-07	9.67549e-05
Crx	6.33386	80.6644	1.95636e-07	9.67549e-05
Neurod4	5.11001	34.5356	2.00829e-07	9.67549e-05
Drd1	-2.31642	-4.98093	2.65631e-07	0.000124516
Lhx4	6.1263	69.8554	2.87983e-07	0.00012876
Hpcal1	-1.6632	-3.16719	2.89531e-07	0.00012876
RGD1311739	-1.04708	-2.06635	3.08869e-07	0.000133925
Asmt	5.48092	44.6602	3.26963e-07	0.000138313
Hap1	-1.46892	-2.76814	3.40713e-07	0.000140698
Gng7	-2.21433	-4.64067	3.63935e-07	0.000146793
Arhgap6	-2.02572	-4.07194	5.23312e-07	0.000204818
Atp6ap1l	-2.30845	-4.95351	5.31412e-07	0.000204818
Gngt2	5.05236	33.1827	5.69028e-07	0.000214548
Impg2	4.94559	30.8156	6.0503e-07	0.000223269
Oxt	-4.41477	-21.3294	6.28407e-07	0.000227065
Ttr	4.79214	27.7063	6.97029e-07	0.00024672
Cacna1f	5.23846	37.7514	7.35104e-07	0.000254993
Gch1	4.74687	26.8503	7.50899e-07	0.000255365
Pde6g	5.31673	39.856	9.64458e-07	0.000320426
Isl2	6.52531	92.1114	9.79162e-07	0.000320426
Armcx1	-4.46542	-22.0915	9.98008e-07	0.000320545
Cplx4	5.57086	47.5331	1.06166e-06	0.000334791
Sptlc3	-5.79814	-55.6435	1.2254e-06	0.000379523
Ccdc33	-3.2712	-9.65449	1.32149e-06	0.000402102
Lrit1	5.94374	61.5521	1.46377e-06	0.000437718
LOC100911615	5.01213	32.2701	1.78324e-06	0.000524213
Klhl13	-1.14662	-2.21394	2.41689e-06	0.000698642
Guca1b	4.68699	25.7588	2.59037e-06	0.000736514
Pde6c	6.25169	76.1986	2.71628e-06	0.000759857
Grk1	4.5931	24.1357	2.87125e-06	0.000790459
Lnp1	-3.20833	-9.24281	3.6133e-06	0.000979205
Isl1	-5.21185	-37.0616	3.75645e-06	0.00100234
Dkk3	1.3422	2.53538	3.90565e-06	0.00102636
Impg1	4.99333	31.8525	4.25801e-06	0.00110225
Sostdc1	4.21379	18.5557	4.43378e-06	0.00113087
Aipl1	4.81081	28.0672	4.57118e-06	0.00114902
Clec3a	4.17135	18.0178	5.20352e-06	0.00128928
Grp	1.55004	2.92825	5.37339e-06	0.00131262
Cacna2d4	4.58287	23.9652	6.30281e-06	0.00151828
Glra2	-1.66641	-3.17424	7.04442e-06	0.00167368
Pla2g5	3.59227	12.0609	7.41051e-06	0.00173686
Nkx2-1	-4.093	-17.0654	7.81626e-06	0.00180754
Pmch	-3.62424	-12.3312	8.13397e-06	0.00185626
Rd3	4.93435	30.5764	9.00774e-06	0.00202897
Cd248	-5.06254	-33.4178	9.28128e-06	0.00206378
NEWGENE_1310561	-1.78398	-3.44376	1.01483e-05	0.002228
Rnf113a1	6.40453	84.7142	1.1625e-05	0.0025203
Rgs9	-2.60932	-6.10217	1.22172e-05	0.00261598
Plppr3	-1.04385	-2.06172	1.26743e-05	0.00266183
Col8a1	3.8024	13.952	1.27383e-05	0.00266183
Tmem132e	-1.47453	-2.77893	1.40709e-05	0.0029053
Slc10a4	-2.81542	-7.03924	1.433e-05	0.00292399
Esm1	4.47305	22.2086	1.51229e-05	0.00304991
Trpm1	3.41385	10.6579	1.58433e-05	0.00315847
Cd3e	4.02069	16.2311	1.62125e-05	0.00319534
Rbp3	4.84008	28.6423	1.71129e-05	0.00333491
Pax4	4.43936	21.696	1.77652e-05	0.00342355
Gngt1	4.49609	22.5661	1.95721e-05	0.00373031
Mpp4	4.09237	17.0579	2.17031e-05	0.00409151
Rab26	-0.881762	-1.84262	2.27899e-05	0.00425019
Adcy1	1.14951	2.21839	2.38956e-05	0.00438778
Dgkb	-0.930818	-1.90636	2.40336e-05	0.00438778
Htra4	2.3896	5.24014	2.49772e-05	0.00451254
F5	4.14751	17.7226	2.68881e-05	0.0048077
Tph1	6.34651	81.3748	2.78106e-05	0.00492192
Smyd1	-6.01197	-64.5333	3.11319e-05	0.00545406
Slc24a2	1.02869	2.04018	3.16828e-05	0.00549506
Igsf1	-1.18405	-2.27214	3.21715e-05	0.00552458
Kirrel3	-0.884273	-1.84583	3.62711e-05	0.00604407
Pde1b	-1.13163	-2.19105	3.64378e-05	0.00604407
LOC108348067	-4.66543	-25.3766	3.65487e-05	0.00604407
Tnni3	-3.7156	-13.1373	3.65906e-05	0.00604407
Cngb3	6.08766	68.0094	3.76939e-05	0.00616757
Fam43a	1.28223	2.43214	3.8481e-05	0.00619991
Wnt2	2.00641	4.01781	3.86064e-05	0.00619991
RT1-M6-2	2.62877	6.18499	3.90959e-05	0.00622091
Chat	-3.05706	-8.32275	4.31437e-05	0.00680259
Lrit3	4.93196	30.5258	4.62997e-05	0.00723443
Stac2	1.36334	2.57281	4.6909e-05	0.0072642
LOC103693564	2.07238	4.20579	5.02352e-05	0.00771044
Pla2g7	1.00838	2.01166	5.20939e-05	0.00792558
Nnat	-1.56642	-2.96169	5.27089e-05	0.00794942
Nf1x	1.0098	2.01364	5.42876e-05	0.00811694
Zbtb16	1.11125	2.16033	5.55632e-05	0.00823665
Kl	3.35604	10.2393	6.16358e-05	0.00905943
Gucy1a3	-0.868154	-1.82533	6.379e-05	0.00929725
Cabp7	1.75454	3.37418	6.51632e-05	0.00941826
Oprk1	-2.50545	-5.67826	7.02765e-05	0.0100733
Rgs12	-0.951928	-1.93446	7.23699e-05	0.0102884
Neurod6	1.55475	2.93782	7.33664e-05	0.0103453
Nxph4	-1.67442	-3.19191	7.62603e-05	0.0106631
Ppp1r1b	-1.62956	-3.09419	7.685e-05	0.0106631
Vwa5b1	-1.62377	-3.08179	8.03841e-05	0.0110649
Dusp1	0.963335	1.94981	8.18741e-05	0.0111813
Pdc	3.99929	15.9921	8.96037e-05	0.0121413
Sytl4	-2.46278	-5.51277	9.15668e-05	0.0123111
Tsks	3.46897	11.073	9.32315e-05	0.0124385
Pnck	-0.890874	-1.8543	9.74175e-05	0.0128978
Zim1	-2.82792	-7.10048	9.86659e-05	0.0129289
Otof	-1.16326	-2.23962	9.91432e-05	0.0129289
Dpt	2.89875	7.45782	0.000104349	0.0135062
Tshz2	1.48602	2.80116	0.000105967	0.0135718
Hes5	-1.76835	-3.40663	0.000106421	0.0135718
Slc39a4	3.45258	10.9479	0.000108621	0.0136947
Zmat4	1.14059	2.20471	0.000108964	0.0136947
Hr	1.13168	2.19114	0.000112705	0.01398
Heg1	1.08721	2.12463	0.000113561	0.01398
Nrsn2	-0.992869	-1.99014	0.000113652	0.01398
Dlx5	-1.98939	-3.97069	0.000115278	0.0140802
Chrnb4	4.02511	16.281	0.000122168	0.0148173
Igfbp2	1.21737	2.32523	0.000124769	0.0150277
Pou3f1	1.43257	2.69928	0.000130167	0.0155698
Rasgrp2	-1.38451	-2.61083	0.000132812	0.0157774
Tpd52l1	-1.00987	-2.01372	0.000134294	0.0158449
Alpi	-4.02251	-16.2516	0.000140372	0.0164501
Slco1a2	4.165	17.9386	0.000143883	0.0167483
Kcnj16	-1.64739	-3.13267	0.000150982	0.0174576
Kcne2	2.90912	7.5116	0.000155428	0.0178373
Bsx	5.29346	39.2184	0.000156323	0.0178373
AABR07004232.2	-3.9453	-15.4047	0.000163604	0.0185461
Ewsr1	3.21627	9.29381	0.000179065	0.0201669
Lhx8	-9.36985	-661.617	0.000180396	0.0201857
Adcy5	-1.15875	-2.23263	0.000183934	0.0204485
Satb1	0.973734	1.96392	0.000185102	0.0204485
Klhl14	-2.35946	-5.13179	0.000197187	0.0216457
Etnppl	-1.31071	-2.48063	0.000203723	0.0221841
Mmp9	2.01543	4.04302	0.00020465	0.0221841
Cngb1	3.41237	10.6469	0.000206667	0.0222636
Lyzl4	2.37731	5.19569	0.000211772	0.0226726
Trhr	-2.27073	-4.82566	0.000214918	0.0228683
Synpr	-1.03825	-2.05373	0.000234154	0.0247632
Tulp1	4.04822	16.5438	0.000256094	0.0268438
Tmie	-1.2262	-2.33951	0.000256923	0.0268438
Gabra6	4.04374	16.4926	0.000265925	0.027618
Kif19	2.4993	5.65411	0.000272367	0.0279328
Nphs1	3.79544	13.8848	0.000273606	0.0279328
Nyx	3.83902	14.3107	0.000273788	0.0279328
Limd2	-0.767088	-1.70183	0.000275413	0.0279343
Apoc1	-1.47981	-2.78912	0.000282604	0.0283929
Magel2	-2.27037	-4.82447	0.000283209	0.0283929
Mfrp	3.45695	10.9811	0.000287074	0.0284161
Krt77	-1.94184	-3.84195	0.000287333	0.0284161
Scgb1c1	3.19036	9.12839	0.000288355	0.0284161
C1qtnf3	3.18091	9.0688	0.000291206	0.0285349
Myo16	-1.04655	-2.06558	0.000293295	0.0285375
Slc4a5	3.00532	8.02957	0.000294523	0.0285375
Pvalb	0.901458	1.86795	0.000298772	0.0287883
Gpr6	-1.76149	-3.39048	0.000302307	0.028968
Myh7	-1.47063	-2.77142	0.000316745	0.0301847
Igfbp4	1.04773	2.06728	0.000332948	0.0315555
Enpp2	1.66604	3.17342	0.000336563	0.0317247
Klk8	3.01911	8.10667	0.000341172	0.0319749
LOC108348083	-3.87584	-14.6806	0.000342904	0.0319749
Trh	-3.03047	-8.17075	0.00034666	0.0321523
Crtac1	0.911328	1.88078	0.0003729	0.034402
Ap1s2	-1.02654	-2.03713	0.000390278	0.0358147
Hsbp1l1	3.07906	8.45067	0.000399916	0.036506
Tmem72	3.8412	14.3323	0.000407319	0.0369872
Cldn2	2.82411	7.08178	0.000418899	0.0378406
Rxrg	-1.99519	-3.98668	0.000443557	0.0396608
Calb1	-0.733038	-1.66214	0.000443623	0.0396608
Tulp2	-5.63601	-49.7289	0.000458207	0.0406274
Gdpd2	-1.49957	-2.82758	0.000462764	0.0406274
Clstn2	0.996362	1.99496	0.000463083	0.0406274
Kremen1	-1.33526	-2.52321	0.000463805	0.0406274
Tmem158	-1.56934	-2.9677	0.000473458	0.0412646
Smpd3	-0.767857	-1.70274	0.000479228	0.0415144
Fam50a	9.37426	663.643	0.000483552	0.0415144
Mybpc1	2.28482	4.87303	0.00048648	0.0415144
Ibsp	2.3512	5.10247	0.000489246	0.0415144
Adcy10	2.29512	4.90796	0.000489246	0.0415144
Efnb3	-1.02893	-2.04051	0.000493473	0.0415144
Tfap2d	-5.03861	-32.8679	0.000494747	0.0415144
Gpr88	-1.63346	-3.10256	0.000495694	0.0415144
Sp9	-1.87287	-3.6626	0.000497866	0.0415144
Folr1	2.91361	7.53499	0.000509166	0.0422535
Vat1	-0.762425	-1.69634	0.000516675	0.0426725
Sgpp2	1.09038	2.12931	0.000523203	0.0429733
Gpr68	1.20739	2.3092	0.000525273	0.0429733
Ier5	0.933789	1.91029	0.000542103	0.044042
Ahnak	0.745389	1.67643	0.000543415	0.044042
Dach1	-2.31483	-4.97545	0.000591465	0.0477133
Snx8	-0.940931	-1.91977	0.000612305	0.0491658
Ccdc129	3.79215	13.8532	0.000623455	0.0498304
Galnt9	0.945039	1.92524	0.000627824	0.049858
Ece2	-0.921488	-1.89407	0.00062955	0.049858
Cxcr1	4.62737	24.7159	0.000634553	0.0500259
Cdh4	-1.31338	-2.48523	0.000640604	0.0502744
Klc3	3.02429	8.13585	0.00064543	0.0504249
Gucy2d	2.80048	6.96674	0.000652992	0.0507556
LOC102547963_2	5.87037	58.5003	0.000656718	0.0507556
Nexn	-2.01694	-4.04726	0.000658441	0.0507556
Pdcd5	0.998957	1.99855	0.000713477	0.0547546
Cyp26c1	-3.67138	-12.7408	0.000744509	0.0568845
Kcnh6	2.48804	5.61014	0.000876047	0.0666411
Celf6	-1.13563	-2.19714	0.000901921	0.068032
Aqp1	1.98261	3.95206	0.000905621	0.068032
Pcp4	-1.38047	-2.60354	0.000906099	0.068032
Lrrc38	2.02265	4.0633	0.000925927	0.0692211
Ccl9	3.33786	10.111	0.000954402	0.0710435
Pklr	-2.38543	-5.22499	0.00101015	0.0748197
Marcks	-0.761849	-1.69566	0.00101376	0.0748197
Rp1l1	2.80872	7.00663	0.00101908	0.0748936
Galr1	-3.18039	-9.06552	0.0010361	0.0758231
Nrip3	0.914967	1.88553	0.00106093	0.0773145
AABR07004228.1	-2.02401	-4.06712	0.00108071	0.078426
Tnfsf13	0.827396	1.77448	0.00108759	0.0785153
Avp	-2.43318	-5.40081	0.00109111	0.0785153
Rspo1	1.68143	3.20745	0.00109552	0.0785153
Trim54	-1.56092	-2.95042	0.00110024	0.0785293
Fabp12	4.16309	17.9149	0.00111744	0.0794295
Hspa1a	-1.02231	-2.03117	0.00112368	0.0795472
Prss12	-1.37771	-2.59855	0.00115082	0.0811376
Tspan4	1.66114	3.16266	0.00120265	0.0843047
Arpp21	-0.988082	-1.98355	0.00120657	0.0843047
Ephb6	0.892611	1.85653	0.00121032	0.0843047
Cdh13	-0.820124	-1.76556	0.00126696	0.0878966
Anxa4	0.803338	1.74513	0.00129685	0.0896121
Slc35d3	-1.71932	-3.29281	0.00132506	0.091198
Defb24	8.54414	373.288	0.00135449	0.0928546
Grin2a	0.964663	1.95161	0.00136259	0.0930422
Lmo7	-0.75349	-1.68587	0.00137795	0.0934227
Eps8l2	1.14787	2.21586	0.00137893	0.0934227
Slc14a2_2	-4.8386	-28.613	0.00139915	0.0944235
Tnnc2	1.2008	2.29867	0.00142925	0.096081
Ccdc27	3.5424	11.6512	0.00145404	0.0973701
Cd34	1.13613	2.1979	0.00150238	0.0998859
Sdc3	-0.904123	-1.87141	0.00150313	0.0998859
Hcn4	-1.26868	-2.40942	0.00152178	0.100363
Adra1d	1.21462	2.3208	0.00152292	0.100363
Tbc1d10c	-2.40416	-5.29325	0.00152767	0.100363
Ppef2	2.44819	5.45732	0.00160761	0.105217
Yif1b	1.27472	2.41952	0.00161402	0.105239
Kcnj13	2.56405	5.91367	0.00163529	0.106177
Guca1a	3.14063	8.81907	0.00164064	0.106177
Nr2f2	-1.51028	-2.84865	0.00170057	0.109645
Crip3	-3.47019	-11.0824	0.00170833	0.109738
Cacng4	-0.707274	-1.63272	0.00178736	0.113992
Ramp1	-0.901788	-1.86838	0.00179229	0.113992
Rcn1	-0.768601	-1.70362	0.00179426	0.113992
Rom1	1.66448	3.17	0.00180706	0.114385
AABR07065531.5	-0.960637	-1.94617	0.00181364	0.114385
Cemip	0.969556	1.95824	0.00182209	0.114501
Adra2c	-0.770672	-1.70606	0.00183807	0.115088
Myo5b	-0.697254	-1.62142	0.00184823	0.115308
Prkg2	-1.28762	-2.44126	0.00186761	0.1161
Syt10	-1.67475	-3.19263	0.00190938	0.118009
Laptm4b	0.936074	1.91332	0.00191194	0.118009
Msx1	1.60439	3.04066	0.00194155	0.119412
RGD1564074	3.71572	13.1384	0.0020215	0.12389
Fsd2	-2.81505	-7.03743	0.00204258	0.124741
Plcd3	0.888893	1.85176	0.00207166	0.126074
AABR07026539.1	-3.23142	-9.39193	0.00209862	0.127267
Slc32a1	-0.853636	-1.80705	0.00212244	0.128263
Wnt3a	4.35944	20.5269	0.00215283	0.1293
Psd3	0.668503	1.58942	0.00216036	0.1293
RGD1304622	1.08864	2.12674	0.00216196	0.1293
Dpf1	-0.688646	-1.61177	0.00218498	0.130228
LOC317456	4.10927	17.2589	0.00220868	0.13119
Cacng5	-1.25341	-2.38404	0.00222658	0.131802
Cldn1	2.42402	5.36664	0.00224436	0.132402
Pex5l	0.643545	1.56216	0.00227042	0.133485
Serpini1	0.722339	1.64985	0.00232421	0.136186
AABR07013140.1	-2.8902	-7.41375	0.00233503	0.136359
RGD1306556	0.69859	1.62292	0.00236608	0.137709
Ccr9	4.76351	27.1619	0.00241096	0.139852
AC128353.1	-4.13025	-17.5117	0.00242137	0.139988
Hecw1	0.815669	1.76011	0.00243878	0.140526
Tex14	3.75678	13.5177	0.00245752	0.140878
Mak	2.75033	6.7287	0.00246113	0.140878
Asb4	-3.01683	-8.09387	0.00248143	0.141572
LOC100912195	-0.660816	-1.58098	0.00252104	0.143361
Fam167b	2.73019	6.63545	0.00254556	0.144107
RGD1566029	-0.63684	-1.55492	0.00256011	0.144107
Meis2	-0.842234	-1.79282	0.00256638	0.144107
Zswim2	-2.80888	-7.0074	0.00256741	0.144107
Syt9	-1.60039	-3.03226	0.00260045	0.145491
Dmkn	-2.0156	-4.04348	0.00262634	0.145934
RT1-DOb	2.98483	7.91631	0.00263074	0.145934
Gabre	-2.63256	-6.20126	0.00263904	0.145934
Hopx	0.643615	1.56224	0.00264202	0.145934
Vstm2l	-0.826778	-1.77372	0.00266864	0.146936
Tgm3	2.58126	5.98461	0.00270054	0.148222
Nhlh1	2.62867	6.18454	0.00274963	0.15044
Sparc	-1.00136	-2.00188	0.00277887	0.151562
Slc6a11	-0.868327	-1.82554	0.00279869	0.152164
Cgnl1	0.965086	1.95218	0.00284482	0.154035
Tmem27	2.53316	5.78838	0.00285582	0.154035
Prdm12	-4.45748	-21.9702	0.00285974	0.154035
Fam181a	-2.10455	-4.30064	0.00288887	0.155122
Apoa1	-2.29155	-4.89581	0.00294756	0.157786
Rnf222	4.50199	22.6586	0.00298766	0.15944
RGD1565367	2.32421	5.00792	0.00302128	0.160384
Nrep	0.983155	1.97678	0.0030329	0.160384
LOC108348096	0.627878	1.54529	0.00303787	0.160384
Fezf1	-4.65936	-25.2701	0.00304233	0.160384
LOC108348044	7.90883	240.322	0.00310029	0.162943
Reg1a	-2.9891	-7.93977	0.00310967	0.162943
LOC100911492	3.04869	8.27459	0.00312438	0.163221
Tox3	-1.26488	-2.40307	0.00317546	0.165391
Slc16a8	2.32785	5.02055	0.0032042	0.166388
Dmc1	-2.40461	-5.29491	0.00323579	0.167425
Dnal4	-0.630968	-1.5486	0.00324525	0.167425
Filip1	-1.08259	-2.11783	0.00325748	0.167425
Trhde	0.832098	1.78027	0.00326279	0.167425
Actn2	-1.09476	-2.13578	0.00336792	0.17231
AABR07030914.1	-2.71878	-6.58315	0.00339312	0.173089
Zfp423	-0.84278	-1.7935	0.00342229	0.173627
Gbx1	-4.79333	-27.7292	0.00342369	0.173627
Slc5a1	-2.23913	-4.72113	0.0034503	0.174466
Stk32c	-0.768304	-1.70327	0.00346958	0.174931
Sgk1	1.00184	2.00255	0.00352039	0.176979
AABR07072264.2	-2.14809	-4.43241	0.00357801	0.179356
Ifi27	0.848737	1.80092	0.00364213	0.182043
Fam19a3	3.85974	14.5177	0.00369534	0.183941
Myh9	-7.59396	-193.202	0.00370131	0.183941
Gdf7	4.16091	17.8879	0.00373047	0.184861
Prss53	1.94922	3.86166	0.00375851	0.18572
Gfra1	-1.02734	-2.03827	0.0037762	0.186064
Camk2d	-0.896672	-1.86177	0.00387029	0.189804
LOC102547963_1	7.69091	206.631	0.003874	0.189804
Vkorc1l1	-7.54189	-186.353	0.00390922	0.19099
Crhr2	-1.65203	-3.14276	0.00394	0.191953
Gck	-2.56234	-5.90664	0.00396991	0.192869
Cpne2	-1.01821	-2.02541	0.00405165	0.195535
Dlx6	-2.27138	-4.82786	0.00407063	0.195535
Lgals1	1.03434	2.04818	0.00407309	0.195535
Dio3	-2.03179	-4.08911	0.00407344	0.195535
Krt17	-2.01526	-4.04253	0.00408115	0.195535
Wnt9b	-1.83643	-3.57125	0.00409353	0.195587
Cacna2d2	-0.757579	-1.69065	0.0041123	0.195944
Hrh3	-0.708844	-1.63449	0.0041601	0.197679
Sv2c	-1.29579	-2.45511	0.00417676	0.197928
Gpr151	-3.19901	-9.1833	0.00422851	0.199835
Slc5a8	3.91847	15.1209	0.00426932	0.201215
Col11a1	-1.33388	-2.52079	0.00430314	0.202259
Dner	-0.644811	-1.56353	0.00432523	0.202554
Map2k3	7.6891	206.372	0.00433276	0.202554
Ddo	0.978057	1.96981	0.00434791	0.202715
Fam57b	0.653493	1.57297	0.00437587	0.203472
Wnk4	-1.04851	-2.06839	0.00438817	0.203499
Hba-a2_2	-1.33269	-2.51871	0.00440704	0.203663
Slc18a3	-1.83219	-3.56077	0.00441521	0.203663
Asap1	0.687254	1.61022	0.00443855	0.204197
Cnmd	3.07613	8.43349	0.00451145	0.207001
RGD1565844	-2.96122	-7.7878	0.0045883	0.209972
Lgals3	1.77465	3.42156	0.00461697	0.210664
Pla2r1	2.59937	6.06021	0.0046277	0.210664
Igbp1b	-2.11476	-4.33118	0.0048128	0.218516
Hes3	3.79205	13.8523	0.00482685	0.218582
Cplx3	1.26783	2.40799	0.00484914	0.21902
Tspan10	3.59864	12.1143	0.00486673	0.219243
Rasal1	-0.882727	-1.84386	0.00493343	0.2213
Vegfd	-3.04806	-8.27101	0.00493791	0.2213
Efr3a	0.59599	1.51151	0.00505966	0.226062
Tenm2	0.826887	1.77385	0.00507024	0.226062
Clic6	2.29695	4.91417	0.00511424	0.226823
Otx2	3.06174	8.34977	0.00511613	0.226823
Pde10a	-0.883139	-1.84438	0.00512653	0.226823
Car8	0.80098	1.74228	0.00518378	0.228772
Sema7a	0.925776	1.89971	0.00520848	0.229279
Nos1	-0.88869	-1.85149	0.00526619	0.231233
Fezf2	0.774833	1.71099	0.005291	0.231735
Gnas_1	-0.937733	-1.91552	0.00535099	0.233772
Scn9a	-2.05952	-4.16848	0.00537778	0.234352
Pcp2	2.67651	6.39306	0.00541083	0.235202
Loxl4	2.07474	4.2127	0.00543782	0.235214
Drc1	-1.0084	-2.01168	0.00543823	0.235214
Sema3c	0.871063	1.82901	0.00548728	0.236745
Sytl1	1.77199	3.41524	0.00551709	0.23744
Robo3	1.79727	3.47563	0.00555535	0.238438
Cyp1b1	1.4592	2.74956	0.00556778	0.238438
Epn3	1.24362	2.36792	0.0056228	0.239779
Mmp3	-3.26714	-9.62734	0.00563607	0.239779
Htr5b	2.18813	4.55714	0.00564056	0.239779
Scn11a	-2.89744	-7.45103	0.00568103	0.240593
Fam179a	-1.42245	-2.6804	0.00568745	0.240593
Fibcd1	1.53668	2.90126	0.00573098	0.241845
Ankfn1	-2.67842	-6.40157	0.00578948	0.24372
Crlf1	-0.8845	-1.84612	0.00581817	0.244335
Ssbp4	-0.624641	-1.54183	0.00583866	0.244603
Cbln3	2.8674	7.2975	0.00592826	0.247758
Dnah2	-1.44861	-2.72945	0.00606099	0.252422
Hba-a2_1	-1.26781	-2.40796	0.00607236	0.252422
Mctp1	-0.990211	-1.98648	0.0060835	0.252422
Tagln2	0.676726	1.59851	0.00618134	0.255462
Plxnd1	-0.784561	-1.72257	0.00621352	0.255462
Krt1	-1.63245	-3.10038	0.00621546	0.255462
Cdh22	-0.694668	-1.61851	0.00623205	0.255462
Bmper	1.15315	2.22399	0.00623508	0.255462
Cdo1	0.761867	1.69568	0.00624516	0.255462
Cpne5	-0.693054	-1.6167	0.00627968	0.25627
Adipoq	2.79743	6.95199	0.00634901	0.258143
Ascl5	-3.53329	-11.5778	0.00635534	0.258143
Cd300e	3.69275	12.9309	0.00642571	0.260391
Ndufa10l1	2.9444	7.69757	0.00649724	0.262676
Tstd1	-2.6972	-6.48542	0.00657151	0.265061
Wfikkn2	1.62264	3.07938	0.00661016	0.265941
Pde5a	1.3277	2.51002	0.0067035	0.268428
Abca12	-2.88543	-7.38926	0.00671689	0.268428
Egfl6	-1.09289	-2.13302	0.00693918	0.276674
Igf2	1.03259	2.04569	0.00696446	0.277045
Calb2	-1.07215	-2.10257	0.00698797	0.277344
Fzd4	0.783836	1.7217	0.00713403	0.282495
Meis1	-1.05205	-2.07348	0.00721196	0.28493
Sh3kbp1	-0.644326	-1.56301	0.00735722	0.28967
Prrt4	-1.06599	-2.09361	0.00736534	0.28967
Nhlh2	-2.36506	-5.15173	0.00738927	0.289954
Rasl10b	-0.735165	-1.66459	0.00741229	0.2902
Bcl11b	-0.724123	-1.6519	0.00748664	0.291912
Kit	1.09131	2.13068	0.00750203	0.291912
Klf16	-0.614478	-1.531	0.0075065	0.291912
Plagl1	-1.63144	-3.09821	0.00784548	0.302706
Mitf	1.14407	2.21004	0.00786593	0.302706
B3galt2	0.789057	1.72794	0.00786671	0.302706
Gsdmc	-3.12827	-8.74384	0.00787133	0.302706
Tagln	0.733931	1.66316	0.00794984	0.305049
Fmn1	1.30684	2.47399	0.00800293	0.306408
Dcn	1.23621	2.35579	0.00811289	0.309934
Prr32	2.24971	4.75588	0.00816081	0.311079
Ccdc106	-0.680071	-1.60222	0.00819117	0.311552
Zfp467	-0.739294	-1.66936	0.00824443	0.312208
Fzd9	0.672211	1.59351	0.00830381	0.313238
Adam2	3.66912	12.7208	0.00830775	0.313238
NEWGENE_2319083	-3.0657	-8.37273	0.00840356	0.316164
Fabp1	-2.38571	-5.22601	0.00846679	0.317853
Arhgef3	0.660978	1.58115	0.00870094	0.325937
Dgkk	-4.17588	-18.0744	0.00879477	0.328742
Adcyap1r1	-0.713525	-1.63981	0.00884209	0.329475
Rbp2	-1.85288	-3.61221	0.00889986	0.330367
Iqgap3	-1.41962	-2.67514	0.00891442	0.330367
Postn	1.46919	2.76866	0.00904706	0.333147
Gad2	-0.729792	-1.6584	0.009105	0.33457
Asic2	-0.742458	-1.67302	0.00915248	0.335119
Sema4g	-0.753272	-1.68561	0.00916896	0.335119
Arhgap33	-0.845572	-1.79698	0.0091779	0.335119
Gpd1	1.03538	2.04965	0.00921747	0.335521
Nrarp	-0.806319	-1.74874	0.0092276	0.335521
Glycam1	3.44002	10.853	0.0093586	0.339572
Tuba8	0.804988	1.74713	0.00937919	0.339609
Neurog2	2.51307	5.70834	0.00940897	0.339977
Marcksl1	-0.611668	-1.52802	0.00943243	0.340053
Cd1d1	1.92324	3.79274	0.00945026	0.340053
Tepp	-2.46792	-5.53245	0.00964116	0.346203
Irx5	-2.46561	-5.52362	0.00969143	0.347229
Ucn	-2.36403	-5.14806	0.00970976	0.347229
Repin1	-0.603647	-1.51955	0.00978949	0.34932
Adgb	-1.72984	-3.31692	0.00980852	0.34932
Fzd7	1.49067	2.8102	0.00986458	0.35021
Otp	-6.4951	-90.2031	0.00987736	0.35021
Hmgcs2	-1.0999	-2.1434	0.00990479	0.35021
Wfdc11	-2.51591	-5.71958	0.00993298	0.35021
Amz1	-0.969815	-1.95859	0.00993448	0.35021
Pianp	-0.647765	-1.56674	0.00997173	0.350811
Lypd1	-0.657133	-1.57695	0.010122	0.355159
Kcna1	0.759975	1.69346	0.0101363	0.355159
Gfra4	-1.92929	-3.80869	0.0102306	0.35774
Rdh5	1.89675	3.72373	0.01032	0.360141
Scara3	0.646672	1.56555	0.0104543	0.364095
Adcy9	0.626777	1.54411	0.0105841	0.367875
Ctxn2	-1.35484	-2.55769	0.0106882	0.370702
Plin4	1.10311	2.14818	0.0107081	0.370702
Slc4a2	0.653003	1.57244	0.0107791	0.372414
Tiam1	-0.737502	-1.66729	0.0108387	0.373731
Fhl2	0.86515	1.82153	0.0109529	0.37692
Igfbp6	0.95231	1.93497	0.0110049	0.377464
Foxb1	-3.51111	-11.4012	0.0110123	0.377464
RGD1566368	0.866071	1.82269	0.0111109	0.379374
Nup62cl	-3.25653	-9.55684	0.0111117	0.379374
LOC100909505	1.06712	2.09525	0.0111511	0.379969
Arhgap24	1.45143	2.7348	0.011231	0.381941
RGD1561849	0.709106	1.63479	0.0113287	0.384511
Spon2_2	6.41247	85.1816	0.0114782	0.388416
Nxnl1	2.42885	5.38464	0.0114886	0.388416
RGD1564664	-0.627411	-1.54479	0.0115413	0.389439
Noxa1	-3.18986	-9.12522	0.0116407	0.391113
Mgarp	1.91872	3.78087	0.0116475	0.391113
Patj	-1.14614	-2.2132	0.0116837	0.391113
Il13ra2	2.50665	5.683	0.0116946	0.391113
B3gat2	-0.672791	-1.59415	0.0117078	0.391113
LOC102547949	-2.26705	-4.81337	0.0117262	0.391113
Map3k15	-3.19058	-9.12977	0.0118069	0.393049
Luzp1	0.680911	1.60315	0.0119319	0.395691
Serping1	1.01807	2.02521	0.0119873	0.396769
Rln3	3.72842	13.2546	0.0120342	0.397565
Tbata	2.18675	4.55277	0.0122657	0.403958
Cacng1	-2.64356	-6.2487	0.0122743	0.403958
Actn1	-0.62208	-1.53909	0.0124493	0.408942
Kdf1	2.83675	7.14407	0.0124791	0.409144
Gnb4	-0.849371	-1.80172	0.0125748	0.411301
Tpbgl	-1.55467	-2.93767	0.0125923	0.411301
Sla	-1.0683	-2.09695	0.0126949	0.41338
Mpz	-2.15817	-4.46349	0.0127036	0.41338
Mapk3	-0.660409	-1.58053	0.0129973	0.422144
AABR07034750.1	-2.63891	-6.2286	0.0130252	0.422259
Gtf2a1l	-3.72966	-13.266	0.0131704	0.425736
Crb1	1.81202	3.51132	0.0131815	0.425736
Irx2	-2.68868	-6.44723	0.0132908	0.428469
Tcn2	0.967149	1.95497	0.0133975	0.431106
AABR07002910.1	-0.896952	-1.86213	0.0134505	0.431289
Sdc1	1.54667	2.92142	0.0134718	0.431289
LOC103690005	-1.1619	-2.23751	0.0134778	0.431289
Asap2	0.619699	1.53655	0.013622	0.434539
Arr3	2.58585	6.00368	0.0136294	0.434539
Lepr	1.48325	2.79578	0.0137431	0.437357
Cabp5	2.73173	6.64251	0.0138051	0.438528
Faim_1	-6.44471	-87.1066	0.0139354	0.441857
Slc2a5	-0.999086	-1.99873	0.013997	0.442999
Col5a3	-0.72723	-1.65546	0.0141697	0.447567
Rnd2	-0.789351	-1.7283	0.0142547	0.447567
Cnn1	2.08206	4.23413	0.0142662	0.447567
AABR07049886.2	1.59836	3.02799	0.0142669	0.447567
Nmu	-3.04126	-8.23209	0.0142703	0.447567
Ramp3	0.96627	1.95378	0.0143085	0.447954
Tspear	-6.08402	-67.8381	0.0143737	0.449069
Dusp11	6.37495	82.9947	0.0143959	0.449069
Brinp3	-0.822912	-1.76897	0.0145152	0.450576
Slc26a4	1.71849	3.29092	0.0145221	0.450576
Ppl	1.19255	2.28556	0.0146052	0.452345
Mrpl53	-6.38807	-83.753	0.0146689	0.453506
Hs6st3	0.815264	1.75962	0.0147647	0.455656
Wfdc10a	-2.69978	-6.49704	0.0148468	0.456798
Vim	0.63455	1.55245	0.0148544	0.456798
Nrap	1.79537	3.47105	0.0149589	0.457902
LOC100360781	-0.655568	-1.57524	0.0149661	0.457902
Itga4	-1.95616	-3.88027	0.0149695	0.457902
Slc9a5	-0.706634	-1.63199	0.0150432	0.459347
Cdhr5	-1.5891	-3.00862	0.0151357	0.46136
Ankrd33b	0.721824	1.64927	0.0153272	0.466377
Deup1	-3.9747	-15.7218	0.0153943	0.466924
Pcdh8	-0.726198	-1.65427	0.0154295	0.466924
Fam189b	-0.597627	-1.51323	0.0154398	0.466924
Plekhj1	-0.638254	-1.55644	0.0154529	0.466924
Mapk7	-0.7774	-1.71404	0.0155057	0.467707
Hbb	-1.20701	-2.30859	0.0155729	0.46889
Cyp27a1	1.15975	2.23419	0.0156082	0.46889
Gng4	-0.739602	-1.66972	0.015687	0.469906
AABR07021384.1	-2.51999	-5.73577	0.0158406	0.472873
Pla2g4c	-6.12184	-69.64	0.015965	0.475594
Crabp1	-1.20498	-2.30534	0.0160124	0.475594
Hcar1	1.68361	3.21231	0.016014	0.475594
Gabra5	0.618623	1.53541	0.0161503	0.478298
Adh6a	-2.33003	-5.02814	0.0161602	0.478298
Nr4a3	0.896065	1.86098	0.0161895	0.478349
ENSRNOG00000038119	3.11028	8.63551	0.0162942	0.479997
Abhd14b	0.642362	1.56088	0.0163006	0.479997
LOC103694857	-1.2697	-2.41112	0.0163486	0.480592
Prr7	-0.677471	-1.59933	0.0163957	0.481162
LOC257642_4	0.750812	1.68274	0.0164814	0.482047
Calml4	1.66558	3.17242	0.0165989	0.484097
Umod	1.68023	3.2048	0.0166073	0.484097
Myh8	-5.88338	-59.0301	0.0170156	0.49377
Pi16	-0.853236	-1.80655	0.0170246	0.49377
Tp53i11	-0.689098	-1.61228	0.0171629	0.496951
Lrrc8e	2.83938	7.15711	0.0172557	0.498804
St8sia6	-3.06794	-8.38573	0.0174124	0.502189
Tsga10ip	-2.46118	-5.50668	0.0174307	0.502189
RT1-Da	0.983666	1.97748	0.0174936	0.503165
Cds1	0.669172	1.59016	0.0176253	0.505279
Pcp4l1	-1.02122	-2.02964	0.017731	0.507468
Ptgds	0.809064	1.75207	0.0179246	0.512164
Pou4f1	-3.96407	-15.6065	0.0179757	0.512781
ENSRNOG00000060511	1.65269	3.1442	0.0182645	0.519348
Gaa	-0.678746	-1.60075	0.0182847	0.519348
Bfsp2	-1.53479	-2.89747	0.0183001	0.519348
LOC100910446	-6.06005	-66.7199	0.0183556	0.519348
Osbpl3	0.79876	1.73961	0.0184401	0.519541
Oca2	1.78645	3.44965	0.0184523	0.519541
Rd3l	-1.26984	-2.41135	0.0185593	0.521705
Dbi	-0.7477	-1.67911	0.0188554	0.527466
Kcnn3	-0.994804	-1.99281	0.0189484	0.529212
Brs3	-3.26329	-9.60173	0.0190341	0.530544
Eps8l3	-2.38377	-5.219	0.0190573	0.530544
Cdh12	1.04088	2.05748	0.0191546	0.5324
Rpl9	-0.990859	-1.98737	0.0192763	0.533334
Mgat5b	-0.630246	-1.54783	0.0193118	0.533334
LOC688459	2.6724	6.37489	0.0193316	0.533334
Slc6a4	-2.11487	-4.3315	0.0193671	0.533334
Rn60_2_1846.1	3.06847	8.38882	0.0193876	0.533334
NEWGENE_1308171	0.951777	1.93425	0.0194035	0.533334
Oas1g	1.55022	2.92862	0.0194988	0.535107
Slc12a3	-1.44692	-2.72625	0.0196491	0.537611
Zfp663	-2.0577	-4.16321	0.0196695	0.537611
Trim71	-5.90706	-60.0072	0.0197465	0.538497
Fat2	2.08464	4.24169	0.0198875	0.541488
Adra2a	-0.907051	-1.87521	0.0199479	0.542282
Fzd8	-0.903846	-1.87105	0.0199828	0.542381
Arrdc3	0.752044	1.68418	0.0200733	0.543773
Rps6ka6	-1.2112	-2.3153	0.0201115	0.543773
Vrtn	-3.89395	-14.866	0.0202322	0.545364
Miox	1.51577	2.8595	0.020336	0.546834
Tex38	-5.73421	-53.2317	0.0204431	0.548082
Klhdc8a	-0.704468	-1.62954	0.0204456	0.548082
Akp3	-2.5145	-5.714	0.0206904	0.553788
Gp1bb_2	-2.69884	-6.49277	0.0207533	0.554051
Tmtc4	0.725736	1.65374	0.0207641	0.554051
Adcyap1	0.824108	1.77044	0.0209089	0.555991
Ucma	1.45272	2.73723	0.0209097	0.555991
Plekhg5	0.606349	1.5224	0.0210044	0.555991
AABR07012329.1	-2.94703	-7.71159	0.0210284	0.555991
Cyp4f40	-3.03308	-8.18556	0.0210518	0.555991
Igf2bp2	-1.52097	-2.86984	0.0210714	0.555991
Rab38	1.64747	3.13283	0.0210933	0.555991
Lama2	1.18248	2.26966	0.0213279	0.56076
Kcns3	0.911858	1.88147	0.0213389	0.56076
Irs1	1.13422	2.19499	0.0213784	0.560949
Gng2	-0.602101	-1.51793	0.0215074	0.562631
Afp	-2.07001	-4.19891	0.0215903	0.563638
Tmem91	-1.30707	-2.47439	0.0216592	0.563638
Gnmt	5.85624	57.9299	0.0216806	0.563638
Abca4	1.55326	2.93479	0.0217084	0.563638
Padi2	0.587902	1.50306	0.02186	0.566432
Arhgap18	-0.976343	-1.96747	0.0218813	0.566432
Olfml2b	0.895632	1.86043	0.0219502	0.567369
Tacr1	-1.61841	-3.07036	0.0221197	0.569588
Samd14	-0.791646	-1.73105	0.0221383	0.569588
LOC100910678	-1.73326	-3.32478	0.0221674	0.569588
Gpx2	-1.79321	-3.46586	0.0222303	0.570359
Rnf152	0.833946	1.78255	0.0222932	0.570519
Upk1a	2.5573	5.88605	0.0223024	0.570519
Brms1	-6.00379	-64.1683	0.0225186	0.575203
Kcnh4	-0.857288	-1.81163	0.0225518	0.575203
Rax	3.03121	8.17496	0.0226463	0.575952
Cd9	0.651712	1.57103	0.0226934	0.575952
Sohlh1	-5.80778	-56.0165	0.0227041	0.575952
Zfp503	-0.900443	-1.86664	0.0227248	0.575952
AABR07041949.1	-2.00606	-4.01682	0.0228371	0.575952
Cpt1b	1.50133	2.83104	0.0228579	0.575952
Mycn	-1.1687	-2.24809	0.0228934	0.575952
Car14	1.02041	2.0285	0.0229139	0.575952
Rnf39	0.876303	1.83566	0.0229201	0.575952
Scube1	-0.749112	-1.68076	0.0229222	0.575952
En1	-5.8623	-58.174	0.0229464	0.575952
Nmur2	2.75449	6.74816	0.023065	0.57809
Lrrc23	5.91377	60.2866	0.0231314	0.578336
Has3	-1.53111	-2.89007	0.0231414	0.578336
Fabp2	-2.2919	-4.89701	0.0233138	0.580522
Cldn4	1.90007	3.73231	0.0233333	0.580522
Sntg2	-1.43025	-2.69494	0.0233389	0.580522
Slc29a4	-0.694629	-1.61847	0.0233628	0.580522
Ttyh2	0.60112	1.51689	0.0235261	0.583743
LOC100911585	-0.734481	-1.6638	0.0236082	0.584945
Sema3e	0.870077	1.82776	0.0237083	0.586108
Trappc2b_2	-5.79561	-55.5461	0.0237347	0.586108
Nlrp6	-2.4618	-5.50903	0.0237621	0.586108
Tbc1d16	-0.621754	-1.53874	0.0237936	0.586108
Islr	0.969982	1.95882	0.0238242	0.586108
Vwa3a	-0.829193	-1.77669	0.0239037	0.587233
Fam159b	-3.54185	-11.6467	0.0239989	0.588736
Tmem178a	0.602341	1.51818	0.0242371	0.592904
Actg2	2.47721	5.5682	0.0243621	0.593051
Timd2	-2.74831	-6.71929	0.024363	0.593051
Pdzrn4	-1.07929	-2.113	0.0243847	0.593051
Bmp15	1.7135	3.27956	0.0244141	0.593051
Iqca1	-1.13226	-2.19202	0.0248318	0.602355
Tmem30b	-1.84659	-3.59649	0.0248958	0.602831
Gpr149	-1.45602	-2.7435	0.0251273	0.60613
Pou5f1	1.94106	3.83988	0.025239	0.60798
Gpr165	-1.05573	-2.07877	0.0253337	0.608252
Gfap	0.679961	1.6021	0.0253808	0.608252
Dpyd	-1.01348	-2.01877	0.0254305	0.608252
Cabyr	1.35049	2.54999	0.0255276	0.608252
Agmat	-2.04763	-4.13425	0.0255436	0.608252
Apoa4	-2.0765	-4.21782	0.0255621	0.608252
Kcnj14	1.01041	2.01449	0.0255659	0.608252
Rgs18	-1.88122	-3.68387	0.0256645	0.609761
Mog	0.718041	1.64495	0.0257029	0.609838
RGD1562726	-1.44035	-2.71387	0.0257873	0.611004
RGD1560455	-2.2136	-4.63832	0.0259295	0.612946
Lhx5	-2.6165	-6.1326	0.0259753	0.612946
Prtn3	-1.69689	-3.24201	0.026042	0.613052
Cilp	1.81673	3.52283	0.0261301	0.613052
Dpp4	1.1359	2.19756	0.0261565	0.613052
LOC102548286	-5.86874	-58.434	0.0262808	0.615134
Gpr153	-0.840732	-1.79096	0.0264201	0.617562
Col23a1_1	-5.67172	-50.9749	0.0265602	0.62
RGD1311084	0.773433	1.70933	0.0268387	0.625043
Smim22	1.90441	3.74356	0.0268483	0.625043
Klk6	0.699864	1.62435	0.0269798	0.62681
Trpv6	1.09855	2.14139	0.0270375	0.62681
Zfp238	0.655469	1.57513	0.0270594	0.62681
Col2a1	-1.54968	-2.92753	0.0270688	0.62681
Barx2	-1.26828	-2.40874	0.0271587	0.627971
Rn60_9_0921.1	3.83118	14.2331	0.0272107	0.627971
Mgp	0.835158	1.78405	0.0272505	0.627971
Clec18a	2.30463	4.94041	0.0272638	0.627971
Cdkn1c	0.875705	1.83491	0.0273221	0.628482
AABR07068214.1	2.61149	6.11135	0.0274636	0.629445
A2m	1.3814	2.60521	0.0274729	0.629445
Rftn1	-1.08468	-2.12091	0.0275401	0.630153
Kif28p	-2.60881	-6.10001	0.0275919	0.630506
Ahsp	-2.82397	-7.08109	0.0277065	0.632292
Ros1	-1.7713	-3.41361	0.0279016	0.635087
Omd	1.37294	2.58997	0.0279169	0.635087
Gabrr1	2.12539	4.36322	0.0280113	0.635087
Npc1l1	-2.06428	-4.18225	0.0280121	0.635087
Fbxo43	-2.52802	-5.7678	0.0282005	0.637053
Pbx3	-0.888037	-1.85066	0.0283687	0.639828
Cyp2a1	-1.5803	-2.99032	0.0285011	0.641977
Hspa2	-0.765919	-1.70045	0.0288379	0.645572
Tshz3	0.773694	1.70964	0.0288525	0.645572
Adm2	5.8224	56.5872	0.028884	0.645572
Slfn5	0.632655	1.55042	0.0289251	0.64566
Man2a1	0.749356	1.68104	0.0289632	0.645678
Epgn	1.74263	3.34645	0.0290168	0.646043
Scn1a	0.724848	1.65273	0.0290833	0.646693
Dlx6as	-0.978668	-1.97064	0.0291697	0.647784
Cpvl	-2.31216	-4.96625	0.029213	0.647916
Npff	-3.3252	-10.0227	0.0293872	0.650948
Nrp1	0.676254	1.59799	0.0295104	0.651497
Rasgrp4	-1.347	-2.54382	0.0295247	0.651497
Pkhd1l1	-1.85509	-3.61775	0.0295943	0.652203
Padi3	-1.53682	-2.90153	0.0298942	0.657975
Scn1b	0.751024	1.68299	0.0299411	0.658173
Samsn1	2.03528	4.09902	0.0300497	0.659724
Fam135b	1.00266	2.00368	0.0302051	0.662297
Ebf3	-2.33144	-5.03309	0.030365	0.663634
Ugt8	0.603301	1.51919	0.0303654	0.663634
Cbr1_1	-0.896922	-1.86209	0.0303808	0.663634
Csmd3	-0.757524	-1.69059	0.0304866	0.663785
C7	1.26377	2.40122	0.0305029	0.663785
AABR07021221.1	-3.43721	-10.8319	0.0305736	0.663785
Rasd2	-0.97115	-1.9604	0.0306238	0.663785
Mfap2	-1.31933	-2.4955	0.0306449	0.663785
Cpg1	2.64999	6.27665	0.0306701	0.663785
Dusp5	1.12287	2.17779	0.0307188	0.663785
Colq	-2.04085	-4.11489	0.0307322	0.663785
Neurod1	1.47284	2.77568	0.0308402	0.665288
Ddit4l	1.06298	2.08924	0.0309279	0.66531
Shtn1	-0.601804	-1.51761	0.0309843	0.66531
Drd3	-3.8155	-14.0793	0.0311794	0.668343
Casz1	1.60644	3.045	0.0312922	0.669214
Plscr1	1.30113	2.46422	0.0313892	0.670462
Alox5	-1.10468	-2.15052	0.0314719	0.6714
LOC100911932	0.744713	1.67564	0.0315359	0.671493
LOC100360218	2.1406	4.40945	0.0315847	0.671493
Eda2r	2.46546	5.52304	0.0315924	0.671493
Stat6	0.730376	1.65907	0.0318951	0.675227
AABR07063459.1	-3.44468	-10.8881	0.0319089	0.675227
Dnajc12	1.04322	2.06082	0.0319238	0.675227
Rgag1	-1.97781	-3.93895	0.0323061	0.680322
Lypd8	-1.85549	-3.61875	0.0323097	0.680322
Heyl	-0.60201	-1.51783	0.0323216	0.680322
LOC100361087	0.623332	1.54043	0.0324121	0.6814
AABR07043772.1	-2.60515	-6.08454	0.0325166	0.68277
Mal	0.778999	1.71594	0.0327214	0.68624
Tenm3	0.595357	1.51085	0.0328129	0.687327
C2cd4c	-0.976346	-1.96748	0.0329749	0.689456
Ubap1l	1.58212	2.99408	0.0330131	0.689456
Trpm5	-1.96636	-3.90781	0.0330498	0.689456
Mrap2	-0.676327	-1.59807	0.0330747	0.689456
Large2	-1.48073	-2.7909	0.0331133	0.689456
Chrdl1	0.742788	1.67341	0.0331922	0.690271
Pcdh20	0.588875	1.50407	0.0335823	0.696497
Kcnn2_2	0.701625	1.62634	0.0336086	0.696497
AABR07020979.1	-3.53646	-11.6032	0.0336232	0.696497
Satb2	0.775849	1.7122	0.0336574	0.696497
Chia	-2.15084	-4.44086	0.0336924	0.696497
Tpte2	1.781	3.43664	0.0338325	0.698549
Zdhhc18	-0.686231	-1.60907	0.0338722	0.698549
Gast	-5.4625	-44.0937	0.034058	0.700714
Nfkbia	0.596098	1.51162	0.0341481	0.701735
LOC100911886	-2.02342	-4.06547	0.0343562	0.703511
Unc5d	-0.759302	-1.69267	0.034664	0.708976
Ephx1	0.590714	1.50599	0.0347427	0.709356
Syt2	0.838195	1.78781	0.0347643	0.709356
Dhtkd1_2	-2.31374	-4.97171	0.0350614	0.713738
Igh-6	2.03938	4.11068	0.0351536	0.714315
Kcnab2	0.617416	1.53412	0.0352256	0.714564
AABR07024542.1	-0.634377	-1.55227	0.0353403	0.716053
Eya1	0.842115	1.79268	0.035435	0.717134
Btbd16	-1.73034	-3.31806	0.0355215	0.717213
Tmem229b	0.61016	1.52643	0.0360233	0.722448
C1r	0.69813	1.6224	0.036054	0.722448
Colca2	-2.23563	-4.7097	0.0361051	0.722448
Pglyrp1	-1.88373	-3.69027	0.0361257	0.722448
Lcn2	-1.19395	-2.28779	0.0361394	0.722448
Rn50_20_0058.5	-2.44247	-5.43571	0.0361449	0.722448
Bin2a	-5.27745	-38.7857	0.0361697	0.722448
Slpi	3.16939	8.99667	0.0363408	0.722448
Lrrc63	1.78717	3.45138	0.0363475	0.722448
Rps28	-0.606949	-1.52304	0.036359	0.722448
Spink4	3.57621	11.9274	0.036402	0.722448
Pla2g4d	3.23068	9.38708	0.0364056	0.722448
Osr2	-5.2839	-38.9594	0.0364782	0.72306
Cish	1.09463	2.13559	0.0366083	0.723985
Unc119	0.962762	1.94904	0.0368737	0.727915
Cask	-5.55353	-46.9656	0.036891	0.727915
Scube2	1.08207	2.11708	0.0369802	0.728846
Nefh	0.614533	1.53106	0.0370314	0.729027
Gpr50	-5.46276	-44.1018	0.0371121	0.72944
LOC688672	2.18302	4.54105	0.0371365	0.72944
S100a4	0.966248	1.95375	0.037188	0.729624
Kcnn1	0.591886	1.50722	0.0373253	0.731492
Myo1a	-1.68217	-3.20911	0.0375716	0.73383
Cpne7	-0.603257	-1.51914	0.0379057	0.737489
Nptxr	-0.816302	-1.76089	0.0379534	0.737489
Srpk3	-1.22176	-2.33231	0.0379715	0.737489
Tmsbl1	-0.94543	-1.92576	0.0381075	0.739302
Inha	-0.746483	-1.6777	0.0381986	0.739565
Armcx6	-0.765455	-1.69991	0.0383351	0.740404
Tnxb	0.898865	1.8646	0.0384467	0.741735
Chrd	0.732048	1.661	0.0385171	0.742267
Dnajb13	0.939553	1.91793	0.0387944	0.746782
Fkbp9	0.591861	1.50719	0.0390632	0.7496
Cxcl16	0.885516	1.84742	0.0391137	0.7496
Cmya5	0.861237	1.8166	0.039159	0.74964
Slc7a15	2.35715	5.12357	0.0392241	0.7497
Ntn1	-0.924553	-1.8981	0.0392486	0.7497
Tbc1d30	0.694368	1.61817	0.0394356	0.752093
Ddc	1.09862	2.14149	0.0394606	0.752093
Prkch	-0.947086	-1.92797	0.0395319	0.752465
Asb18	-2.94064	-7.67753	0.0396028	0.752465
Rab3d	-0.604121	-1.52005	0.0397961	0.752465
Aldh1b1	-0.651071	-1.57033	0.0398018	0.752465
Col3a1	0.720615	1.64788	0.0398129	0.752465
Papss2	-0.804879	-1.747	0.0398274	0.752465
Ptprb	0.603563	1.51946	0.0399473	0.752465
Vsnl1	0.660807	1.58097	0.0399517	0.752465
Shisa8	1.12488	2.18084	0.0399638	0.752465
LOC103692170	-5.45478	-43.8583	0.0400861	0.752465
Tmem144	-0.771088	-1.70656	0.0400918	0.752465
Cldn11	0.59909	1.51476	0.040193	0.752465
Kcnd1	-0.789742	-1.72877	0.0402266	0.752465
Pth2r	-1.76314	-3.39435	0.0402311	0.752465
AC096792.1	-5.16495	-35.8762	0.040261	0.752465
LOC100909434	-1.5574	-2.94323	0.0404279	0.754339
Col6a1	0.806438	1.74889	0.0405261	0.754339
Kcnh7	0.868003	1.82514	0.0405559	0.754339
Cdh6	0.824455	1.77087	0.0405858	0.754339
Zfp366	1.10825	2.15584	0.0406223	0.754339
Angptl2	1.04965	2.07002	0.0408145	0.756044
Hmx3	-3.53397	-11.5832	0.0408449	0.756044
Rapgef6	-0.681682	-1.60401	0.0410132	0.75835
RGD1563888	1.00969	2.01348	0.0411723	0.760481
Vip	0.676818	1.59861	0.0412988	0.762008
Cxcl17	1.95663	3.88155	0.0414942	0.763987
Sag	2.14269	4.41584	0.0415825	0.764385
Tnnt1	-1.32931	-2.51283	0.0418564	0.767459
Fam196b	-1.33765	-2.5274	0.0418598	0.767459
Ak5	-0.651325	-1.57061	0.0419953	0.767716
AABR07020987.1	-1.8615	-3.63385	0.0420706	0.767869
Lgals5	-2.05724	-4.1619	0.0422475	0.767869
LOC100911319	-1.11567	-2.16695	0.042267	0.767869
Anxa13	-1.86751	-3.64901	0.0423639	0.767869
Serpina11	-1.32933	-2.51285	0.042378	0.767869
Hgf	-1.09155	-2.13103	0.0423849	0.767869
LOC304725	-1.33591	-2.52434	0.0424134	0.767869
Cab39l	0.717845	1.64472	0.0425175	0.768849
Msantd1	-1.17559	-2.25885	0.0425562	0.768849
Chrna3	1.41359	2.66398	0.0428902	0.773391
Tnfrsf17	-5.04169	-32.9381	0.0428968	0.773391
LOC103690070	-1.66139	-3.1632	0.043154	0.774806
Dio1	1.78784	3.45298	0.0432751	0.776177
Trim63	1.72854	3.31391	0.0433867	0.777193
Neurod2	0.690681	1.61405	0.0434214	0.777193
Anln	0.694273	1.61807	0.0435819	0.778882
AABR07060151.1	-2.53211	-5.78415	0.0436055	0.778882
LOC103694855	-1.08289	-2.11827	0.0436942	0.779662
Mab21l2	-1.36842	-2.58188	0.0437732	0.78027
AABR07032255.2	-2.15488	-4.45332	0.0440293	0.782638
Rn60_20_0039.20	-5.16585	-35.8986	0.0440519	0.782638
AABR07045322.1	-0.837079	-1.78643	0.0440866	0.782638
Grin2d	-0.711637	-1.63766	0.0442201	0.783405
AABR07044569.1	-2.01606	-4.04477	0.0445072	0.786884
Skap2	-0.739774	-1.66991	0.0445787	0.787317
Grm4	0.677105	1.59893	0.0446418	0.787317
Yjefn3	0.796664	1.73708	0.0446814	0.787317
Cytl1	1.43056	2.69552	0.0447133	0.787317
Npbwr1	-2.09349	-4.2678	0.0447927	0.787915
Gm45623	-1.7318	-3.32142	0.0448557	0.788164
Plxna4	0.661807	1.58206	0.0450107	0.788721
AC127140.1	-5.0414	-32.9316	0.0450797	0.788721
Slc18a2	-1.04049	-2.05693	0.0451549	0.788721
Neu2	-0.992111	-1.98909	0.0452454	0.788721
Smim17	-0.791205	-1.73052	0.0454067	0.78995
Mdk	0.744355	1.67523	0.0454235	0.78995
Mpp3	0.592806	1.50818	0.0455401	0.790133
Gucy2c	-2.06435	-4.18244	0.0456084	0.790242
Grin3b	-1.32758	-2.50982	0.0457264	0.790577
Igf2bp3	2.18733	4.55461	0.0458419	0.790577
Egflam	0.877135	1.83672	0.0458684	0.790577
Prodh2	-1.44755	-2.72744	0.0458713	0.790577
Hunk	0.990489	1.98686	0.0459296	0.790577
Galnt12	1.55607	2.94051	0.04594	0.790577
Plvap	0.863194	1.81906	0.0459798	0.790577
AABR07064000.1	1.79029	3.45885	0.0460138	0.790577
Mttp	-1.39866	-2.63657	0.0460835	0.790577
Nectin1	-0.591666	-1.50699	0.0463332	0.79407
RT1-CE16_1	0.955605	1.93939	0.0463788	0.79407
Stk32a	-0.965078	-1.95217	0.0467233	0.796756
Zfp14	1.86072	3.63188	0.0467545	0.796756
AABR07064878.1	1.38783	2.61686	0.0468086	0.796756
Rdh8	3.41068	10.6345	0.0468604	0.796756
Hspb7	1.7477	3.35822	0.0469031	0.796756
Alk	-0.732281	-1.66126	0.0469753	0.7972
Slc14a2_1	-2.6548	-6.29759	0.0471209	0.797223
Papln	-1.33066	-2.51517	0.047159	0.797223
LOC102556337	5.3956	42.0956	0.0471772	0.797223
LOC100910245	5.3956	42.0956	0.0472011	0.797223
Olfm4	-1.52428	-2.87643	0.0472429	0.797223
LOC100362366	-0.602454	-1.5183	0.0472524	0.797223
Chrm3	0.589715	1.50495	0.0473246	0.797665
Prtg	1.7812	3.43711	0.0475716	0.799109
Rps21-ps1	-0.618603	-1.53539	0.0476467	0.799109
Sgo2	2.01469	4.04092	0.0476656	0.799109
AABR07007798.1	2.45945	5.50007	0.0477157	0.799109
AABR07073039.1	-4.90881	-30.04	0.0482221	0.805746
Lair1	-1.95015	-3.86416	0.0484512	0.808017
Fam227a	-1.09978	-2.14322	0.0485319	0.808586
Oas2	2.19831	4.58943	0.0486266	0.809386
Fam155b	-0.697325	-1.6215	0.0487241	0.809455
Syt17	-0.602045	-1.51787	0.0489036	0.810604
Pax3	2.89628	7.44506	0.0490427	0.810604
LOC100910270	-0.976387	-1.96753	0.0491718	0.811451
Msh5	-1.7786	-3.43092	0.049271	0.812316
Spata21	-3.07061	-8.40129	0.0493751	0.812334
Emp1	0.810933	1.75435	0.0494548	0.812334
MGC109340	-5.02968	-32.6652	0.0495172	0.812334
Krt27	-3.07067	-8.40162	0.0495414	0.812334
Il15	2.05408	4.15278	0.049589	0.812334
Rai14	0.760289	1.69383	0.0496383	0.812334
LOC108352650	-1.63213	-3.09971	0.0496468	0.812334
Sema3d	0.811541	1.75509	0.0498513	0.814625
Fam124a	-0.724987	-1.65289	0.0499107	0.814625
Trim31	-2.4392	-5.42342	0.0499277	0.814625
Rhbdl3	-0.592447	-1.5078	0.0499836	0.814771
